# Uncovering Long Non-Coding RNAs and Exploring Gene Coexpression Patterns in Sorghum Genomics

**DOI:** 10.1101/2024.10.25.620275

**Authors:** Shinde Nikhil, Habeeb Shaikh Mohideen, Raja Natesan Sella

## Abstract

Sorghum (*Sorghum bicolor L. Moench*) is a versatile crop with significant phenotypic and genetic diversity. Despite the availability of multiple resequenced sorghum genomes, noncoding genomic regions remain underexplored. Long noncoding RNA (lncRNA) is a major transcript category with relatively low expression and complex expression patterns that can be identified via RNA-seq. However, it is challenging to distinguish them from protein-coding genes because of their low abundance and tissue-specific expression. In the present study, we employed a dual sorghum reference genome scheme to identify 9467 (31.49% cultivar-specific) and 9551 (28.93% cultivar-specific) lncRNAs in sorghum cultivars BTX642 and RTX430, respectively. Our results showed that a few lncRNAs were linked to pre- and post-flowering drought tolerance in these two genotypes. The NPCTs encoded elements such as transposon-derived Pol polyproteins (RE-1, RE-2, TNT-1), pentatricopeptide repeat proteins, receptor-like protein kinases, zinc finger BED proteins, and putative disease resistance proteins, etc., suggesting their involvement in drought-specific phenotype development. Cis and trans acting targets for identified lncRNAs were predicted. The results showed that upregulated lncRNAs targeted C2H2, B3, putative zinc finger domain, Ras-related protein, L-ascorbate peroxidase-S, lanosterol synthase, and DUF domain genes during drought, which highlights their role in drought tolerance. The downstream gene coexpression analysis revealed time point-specific lncRNA interactions with TFs, resulting in substantial alterations in major TF numbers, including AP2/ERF-ERF, bHLH, bZIP, C2H2, MYB, and NAC. This study provided a more comprehensive understanding of drought tolerance in sorghum by identifying lncRNAs and examining their gene coexpression patterns.
