## Supplemental Data S1 for "Uncovering Long Non-Coding RNAs and Exploring Gene Coexpression Patterns in Sorghum Genomics"

### Sheet: BTX642_Roots
Run	SRX	Genotype	Tssue	Days	Condition
SRR8743216	SRX5535288	BTX642	Roots	14	Control
SRR8743217	SRX5535289	BTX642	Roots	14	Control
SRR8743218	SRX5535290	BTX642	Roots	14	Control
SRR8743219	SRX5535291	BTX642	Roots	21	Control
SRR8743220	SRX5535292	BTX642	Roots	21	Control
SRR8743221	SRX5535293	BTX642	Roots	21	Control
SRR8743158	SRX5535230	BTX642	Roots	21	Preflowering drought stress
SRR8743159	SRX5535231	BTX642	Roots	21	Preflowering drought stress
SRR8743160	SRX5535232	BTX642	Roots	21	Preflowering drought stress
SRR8743222	SRX5535294	BTX642	Roots	28	Control
SRR8743223	SRX5535295	BTX642	Roots	28	Control
SRR8743224	SRX5535296	BTX642	Roots	28	Control
SRR8743161	SRX5535233	BTX642	Roots	28	Preflowering drought stress
SRR8743162	SRX5535234	BTX642	Roots	28	Preflowering drought stress
SRR8743163	SRX5535235	BTX642	Roots	28	Preflowering drought stress
SRR8743225	SRX5535297	BTX642	Roots	35	Control
SRR8743226	SRX5535298	BTX642	Roots	35	Control
SRR8743227	SRX5535299	BTX642	Roots	35	Control
SRR8743164	SRX5535236	BTX642	Roots	35	Preflowering drought stress
SRR8743165	SRX5535237	BTX642	Roots	35	Preflowering drought stress
SRR8743166	SRX5535238	BTX642	Roots	35	Preflowering drought stress
SRR8743228	SRX5535300	BTX642	Roots	42	Control
SRR8743229	SRX5535301	BTX642	Roots	42	Control
SRR8743230	SRX5535302	BTX642	Roots	42	Control
SRR8743167	SRX5535239	BTX642	Roots	42	Preflowering drought stress
SRR8743168	SRX5535240	BTX642	Roots	42	Preflowering drought stress
SRR8743169	SRX5535241	BTX642	Roots	42	Preflowering drought stress
SRR8743231	SRX5535303	BTX642	Roots	49	Control
SRR8743170	SRX5535242	BTX642	Roots	49	Preflowering drought stress
SRR8743232	SRX5535304	BTX642	Roots	56	Control
SRR8743233	SRX5535305	BTX642	Roots	56	Control
SRR8743234	SRX5535306	BTX642	Roots	56	Control
SRR8743171	SRX5535243	BTX642	Roots	56	Preflowering drought stress
SRR8743172	SRX5535244	BTX642	Roots	56	Preflowering drought stress
SRR8743235	SRX5535307	BTX642	Roots	63	Control
SRR8743236	SRX5535308	BTX642	Roots	63	Control
SRR8743237	SRX5535309	BTX642	Roots	63	Control
SRR8743195	SRX5535267	BTX642	Roots	63	Postflowering drought stress
SRR8743196	SRX5535268	BTX642	Roots	63	Postflowering drought stress
SRR8743197	SRX5535269	BTX642	Roots	63	Postflowering drought stress
SRR8743173	SRX5535245	BTX642	Roots	63	Preflowering drought stress
SRR8743174	SRX5535246	BTX642	Roots	63	Preflowering drought stress
SRR8743175	SRX5535247	BTX642	Roots	63	Preflowering drought stress
SRR8743238	SRX5535310	BTX642	Roots	70	Control
SRR8743239	SRX5535311	BTX642	Roots	70	Control
SRR8743240	SRX5535312	BTX642	Roots	70	Control
SRR8743198	SRX5535270	BTX642	Roots	70	Postflowering drought stress
SRR8743199	SRX5535271	BTX642	Roots	70	Postflowering drought stress
SRR8743200	SRX5535272	BTX642	Roots	70	Postflowering drought stress
SRR8743176	SRX5535248	BTX642	Roots	70	Preflowering drought stress
SRR8743177	SRX5535249	BTX642	Roots	70	Preflowering drought stress
SRR8743178	SRX5535250	BTX642	Roots	70	Preflowering drought stress
SRR8743241	SRX5535313	BTX642	Roots	77	Control
SRR8743242	SRX5535314	BTX642	Roots	77	Control
SRR8743243	SRX5535315	BTX642	Roots	77	Control
SRR8743201	SRX5535273	BTX642	Roots	77	Postflowering drought stress
SRR8743202	SRX5535274	BTX642	Roots	77	Postflowering drought stress
SRR8743203	SRX5535275	BTX642	Roots	77	Postflowering drought stress
SRR8743179	SRX5535251	BTX642	Roots	77	Preflowering drought stress
SRR8743180	SRX5535252	BTX642	Roots	77	Preflowering drought stress
SRR8743181	SRX5535253	BTX642	Roots	77	Preflowering drought stress
SRR8743244	SRX5535316	BTX642	Roots	84	Control
SRR8743245	SRX5535317	BTX642	Roots	84	Control
SRR8743246	SRX5535318	BTX642	Roots	84	Control
SRR8743204	SRX5535276	BTX642	Roots	84	Postflowering drought stress
SRR8743182	SRX5535254	BTX642	Roots	84	Preflowering drought stress
SRR8743183	SRX5535255	BTX642	Roots	84	Preflowering drought stress
SRR8743184	SRX5535256	BTX642	Roots	84	Preflowering drought stress
SRR8743247	SRX5535319	BTX642	Roots	91	Control
SRR8743248	SRX5535320	BTX642	Roots	91	Control
SRR8743249	SRX5535321	BTX642	Roots	91	Control
SRR8743205	SRX5535277	BTX642	Roots	91	Postflowering drought stress
SRR8743206	SRX5535278	BTX642	Roots	91	Postflowering drought stress
SRR8743207	SRX5535279	BTX642	Roots	91	Postflowering drought stress
SRR8743185	SRX5535257	BTX642	Roots	91	Preflowering drought stress
SRR8743186	SRX5535258	BTX642	Roots	91	Preflowering drought stress
SRR8743187	SRX5535259	BTX642	Roots	91	Preflowering drought stress
SRR8743250	SRX5535322	BTX642	Roots	98	Control
SRR8743208	SRX5535280	BTX642	Roots	98	Postflowering drought stress
SRR8743188	SRX5535260	BTX642	Roots	98	Preflowering drought stress
SRR8743251	SRX5535323	BTX642	Roots	105	Control
SRR8743252	SRX5535324	BTX642	Roots	105	Control
SRR8743209	SRX5535281	BTX642	Roots	105	Postflowering drought stress
SRR8743210	SRX5535282	BTX642	Roots	105	Postflowering drought stress
SRR8743211	SRX5535283	BTX642	Roots	105	Postflowering drought stress
SRR8743189	SRX5535261	BTX642	Roots	105	Preflowering drought stress
SRR8743190	SRX5535262	BTX642	Roots	105	Preflowering drought stress
SRR8743212	SRX5535284	BTX642	Roots	112	Postflowering drought stress
SRR8743191	SRX5535263	BTX642	Roots	112	Preflowering drought stress
SRR8743253	SRX5535325	BTX642	Roots	119	Control
SRR8743254	SRX5535326	BTX642	Roots	119	Control
SRR8743255	SRX5535327	BTX642	Roots	119	Control
SRR8743213	SRX5535285	BTX642	Roots	119	Postflowering drought stress
SRR8743214	SRX5535286	BTX642	Roots	119	Postflowering drought stress
SRR8743215	SRX5535287	BTX642	Roots	119	Postflowering drought stress
SRR8743192	SRX5535264	BTX642	Roots	119	Preflowering drought stress
SRR8743193	SRX5535265	BTX642	Roots	119	Preflowering drought stress
SRR8743194	SRX5535266	BTX642	Roots	119	Preflowering drought stress

### Sheet: BTX642_leaves
Accession	Genotype	Tissue	Days old	Condition	Plot	Crop	Strategy
SRR8743019	BTX642	Leaves	14	Control	plot 19	Sorghum bicolor	RNA-Seq
SRR8743018	BTX642	Leaves	14	Control	plot 11	Sorghum bicolor	RNA-Seq
SRR8743020	BTX642	Leaves	14	Control	plot 2	Sorghum bicolor	RNA-Seq
SRR8743021	BTX642	Leaves	21	Control	plot 11	Sorghum bicolor	RNA-Seq
SRR8743022	BTX642	Leaves	21	Control	plot 19	Sorghum bicolor	RNA-Seq
SRR8743023	BTX642	Leaves	21	Control	plot 2	Sorghum bicolor	RNA-Seq
SRR8742958	BTX642	Leaves	21	Preflowering drought stress	plot 6	Sorghum bicolor	RNA-Seq
SRR8742959	BTX642	Leaves	21	Preflowering drought stress	plot 14	Sorghum bicolor	RNA-Seq
SRR8742960	BTX642	Leaves	21	Preflowering drought stress	plot 17	Sorghum bicolor	RNA-Seq
SRR8743024	BTX642	Leaves	28	Control	plot 19	Sorghum bicolor	RNA-Seq
SRR8743025	BTX642	Leaves	28	Control	plot 2	Sorghum bicolor	RNA-Seq
SRR8742961	BTX642	Leaves	28	Preflowering drought stress	plot 6	Sorghum bicolor	RNA-Seq
SRR8742962	BTX642	Leaves	28	Preflowering drought stress	plot 14	Sorghum bicolor	RNA-Seq
SRR8742963	BTX642	Leaves	28	Preflowering drought stress	plot 17	Sorghum bicolor	RNA-Seq
SRR8743026	BTX642	Leaves	35	Control	plot 11	Sorghum bicolor	RNA-Seq
SRR8743027	BTX642	Leaves	35	Control	plot 2	Sorghum bicolor	RNA-Seq
SRR8743028	BTX642	Leaves	35	Control	plot 19	Sorghum bicolor	RNA-Seq
SRR8742964	BTX642	Leaves	35	Preflowering drought stress	plot 6	Sorghum bicolor	RNA-Seq
SRR8742965	BTX642	Leaves	35	Preflowering drought stress	plot 14	Sorghum bicolor	RNA-Seq
SRR8742966	BTX642	Leaves	35	Preflowering drought stress	plot 17	Sorghum bicolor	RNA-Seq
SRR8743029	BTX642	Leaves	42	Control	plot 11	Sorghum bicolor	RNA-Seq
SRR8743031	BTX642	Leaves	42	Control	plot 2	Sorghum bicolor	RNA-Seq
SRR8743030	BTX642	Leaves	42	Control	plot 19	Sorghum bicolor	RNA-Seq
SRR8742967	BTX642	Leaves	42	Preflowering drought stress	plot 6	Sorghum bicolor	RNA-Seq
SRR8742968	BTX642	Leaves	42	Preflowering drought stress	plot 14	Sorghum bicolor	RNA-Seq
SRR8742969	BTX642	Leaves	42	Preflowering drought stress	plot 17	Sorghum bicolor	RNA-Seq
SRR8743032	BTX642	Leaves	49	Control	plot 11	Sorghum bicolor	RNA-Seq
SRR8742970	BTX642	Leaves	49	Preflowering drought stress	plot 6	Sorghum bicolor	RNA-Seq
SRR8743033	BTX642	Leaves	56	Control	plot 19	Sorghum bicolor	RNA-Seq
SRR8743035	BTX642	Leaves	56	Control	plot 2	Sorghum bicolor	RNA-Seq
SRR8743034	BTX642	Leaves	56	Control	plot 11	Sorghum bicolor	RNA-Seq
SRR8742971	BTX642	Leaves	56	Preflowering drought stress	plot 14	Sorghum bicolor	RNA-Seq
SRR8742972	BTX642	Leaves	56	Preflowering drought stress	plot 6	Sorghum bicolor	RNA-Seq
SRR8742973	BTX642	Leaves	56	Preflowering drought stress	plot 17	Sorghum bicolor	RNA-Seq
SRR8743038	BTX642	Leaves	63	Control	plot 2	Sorghum bicolor	RNA-Seq
SRR8743036	BTX642	Leaves	63	Control	plot 19	Sorghum bicolor	RNA-Seq
SRR8743037	BTX642	Leaves	63	Control	plot 11	Sorghum bicolor	RNA-Seq
SRR8742997	BTX642	Leaves	63	Postflowering drought stress	plot 4	Sorghum bicolor	RNA-Seq
SRR8742998	BTX642	Leaves	63	Postflowering drought stress	plot 21	Sorghum bicolor	RNA-Seq
SRR8742999	BTX642	Leaves	63	Postflowering drought stress	plot 15	Sorghum bicolor	RNA-Seq
SRR8742974	BTX642	Leaves	63	Preflowering drought stress	plot 14	Sorghum bicolor	RNA-Seq
SRR8742975	BTX642	Leaves	63	Preflowering drought stress	plot 6	Sorghum bicolor	RNA-Seq
SRR8742976	BTX642	Leaves	63	Preflowering drought stress	plot 17	Sorghum bicolor	RNA-Seq
SRR8743039	BTX642	Leaves	70	Control	plot 19	Sorghum bicolor	RNA-Seq
SRR8743040	BTX642	Leaves	70	Control	plot 11	Sorghum bicolor	RNA-Seq
SRR8743041	BTX642	Leaves	70	Control	plot 2	Sorghum bicolor	RNA-Seq
SRR8743000	BTX642	Leaves	70	Postflowering drought stress	plot 4	Sorghum bicolor	RNA-Seq
SRR8743002	BTX642	Leaves	70	Postflowering drought stress	plot 15	Sorghum bicolor	RNA-Seq
SRR8743001	BTX642	Leaves	70	Postflowering drought stress	plot 21	Sorghum bicolor	RNA-Seq
SRR8742977	BTX642	Leaves	70	Preflowering drought stress	plot 14	Sorghum bicolor	RNA-Seq
SRR8742978	BTX642	Leaves	70	Preflowering drought stress	plot 6	Sorghum bicolor	RNA-Seq
SRR8742979	BTX642	Leaves	70	Preflowering drought stress	plot 17	Sorghum bicolor	RNA-Seq
SRR8743044	BTX642	Leaves	77	Control	plot 2	Sorghum bicolor	RNA-Seq
SRR8743042	BTX642	Leaves	77	Control	plot 19	Sorghum bicolor	RNA-Seq
SRR8743043	BTX642	Leaves	77	Control	plot 11	Sorghum bicolor	RNA-Seq
SRR8743004	BTX642	Leaves	77	Postflowering drought stress	plot 21	Sorghum bicolor	RNA-Seq
SRR8743003	BTX642	Leaves	77	Postflowering drought stress	plot 4	Sorghum bicolor	RNA-Seq
SRR8743005	BTX642	Leaves	77	Postflowering drought stress	plot 15	Sorghum bicolor	RNA-Seq
SRR8742980	BTX642	Leaves	77	Preflowering drought stress	plot 14	Sorghum bicolor	RNA-Seq
SRR8742981	BTX642	Leaves	77	Preflowering drought stress	plot 6	Sorghum bicolor	RNA-Seq
SRR8742982	BTX642	Leaves	77	Preflowering drought stress	plot 17	Sorghum bicolor	RNA-Seq
SRR8743046	BTX642	Leaves	84	Control	plot 19	Sorghum bicolor	RNA-Seq
SRR8743047	BTX642	Leaves	84	Control	plot 2	Sorghum bicolor	RNA-Seq
SRR8743045	BTX642	Leaves	84	Control	plot 11	Sorghum bicolor	RNA-Seq
SRR8743006	BTX642	Leaves	84	Postflowering drought stress	plot 21	Sorghum bicolor	RNA-Seq
SRR8742983	BTX642	Leaves	84	Preflowering drought stress	plot 6	Sorghum bicolor	RNA-Seq
SRR8742984	BTX642	Leaves	84	Preflowering drought stress	plot 14	Sorghum bicolor	RNA-Seq
SRR8742985	BTX642	Leaves	84	Preflowering drought stress	plot 17	Sorghum bicolor	RNA-Seq
SRR8743048	BTX642	Leaves	91	Control	plot 19	Sorghum bicolor	RNA-Seq
SRR8743049	BTX642	Leaves	91	Control	plot 2	Sorghum bicolor	RNA-Seq
SRR8743050	BTX642	Leaves	91	Control	plot 11	Sorghum bicolor	RNA-Seq
SRR8743007	BTX642	Leaves	91	Postflowering drought stress	plot 4	Sorghum bicolor	RNA-Seq
SRR8743008	BTX642	Leaves	91	Postflowering drought stress	plot 15	Sorghum bicolor	RNA-Seq
SRR8743009	BTX642	Leaves	91	Postflowering drought stress	plot 21	Sorghum bicolor	RNA-Seq
SRR8742987	BTX642	Leaves	91	Preflowering drought stress	plot 17	Sorghum bicolor	RNA-Seq
SRR8742988	BTX642	Leaves	91	Preflowering drought stress	plot 6	Sorghum bicolor	RNA-Seq
SRR8742986	BTX642	Leaves	91	Preflowering drought stress	plot 14	Sorghum bicolor	RNA-Seq
SRR8743051	BTX642	Leaves	98	Control	plot 11	Sorghum bicolor	RNA-Seq
SRR8743010	BTX642	Leaves	98	Postflowering drought stress	plot 21	Sorghum bicolor	RNA-Seq
SRR8742989	BTX642	Leaves	98	Preflowering drought stress	plot 6	Sorghum bicolor	RNA-Seq
SRR8743053	BTX642	Leaves	105	Control	plot 2	Sorghum bicolor	RNA-Seq
SRR8743052	BTX642	Leaves	105	Control	plot 19	Sorghum bicolor	RNA-Seq
SRR8743054	BTX642	Leaves	105	Control	plot 11	Sorghum bicolor	RNA-Seq
SRR8743011	BTX642	Leaves	105	Postflowering drought stress	plot 4	Sorghum bicolor	RNA-Seq
SRR8743012	BTX642	Leaves	105	Postflowering drought stress	plot 15	Sorghum bicolor	RNA-Seq
SRR8743013	BTX642	Leaves	105	Postflowering drought stress	plot 21	Sorghum bicolor	RNA-Seq
SRR8742990	BTX642	Leaves	105	Preflowering drought stress	plot 6	Sorghum bicolor	RNA-Seq
SRR8742991	BTX642	Leaves	105	Preflowering drought stress	plot 14	Sorghum bicolor	RNA-Seq
SRR8742992	BTX642	Leaves	105	Preflowering drought stress	plot 17	Sorghum bicolor	RNA-Seq
SRR8743014	BTX642	Leaves	112	Postflowering drought stress	plot 21	Sorghum bicolor	RNA-Seq
SRR8742993	BTX642	Leaves	112	Preflowering drought stress	plot 6	Sorghum bicolor	RNA-Seq
SRR8743055	BTX642	Leaves	119	Control	plot 2	Sorghum bicolor	RNA-Seq
SRR8743057	BTX642	Leaves	119	Control	plot 19	Sorghum bicolor	RNA-Seq
SRR8743056	BTX642	Leaves	119	Control	plot 11	Sorghum bicolor	RNA-Seq
SRR8743016	BTX642	Leaves	119	Postflowering drought stress	plot 15	Sorghum bicolor	RNA-Seq
SRR8743015	BTX642	Leaves	119	Postflowering drought stress	plot 4	Sorghum bicolor	RNA-Seq
SRR8743017	BTX642	Leaves	119	Postflowering drought stress	plot 21	Sorghum bicolor	RNA-Seq
SRR8742994	BTX642	Leaves	119	Preflowering drought stress	plot 6	Sorghum bicolor	RNA-Seq
SRR8742995	BTX642	Leaves	119	Preflowering drought stress	plot 14	Sorghum bicolor	RNA-Seq
SRR8742996	BTX642	Leaves	119	Preflowering drought stress	plot 17	Sorghum bicolor	RNA-Seq

### Sheet: RTX430_Leaves
Accession	Genotype	Tissue	Days old	Condition	Plot	Crop	Strategy
SRR8742917	RTX430	Leaves	14	Control	plot 12	Sorghum bicolor	RNA-Seq
SRR8742918	RTX430	Leaves	14	Control	plot 20	Sorghum bicolor	RNA-Seq
SRR8742919	RTX430	Leaves	14	Control	plot 1	Sorghum bicolor	RNA-Seq
SRR8742920	RTX430	Leaves	21	Control	plot 12	Sorghum bicolor	RNA-Seq
SRR8742921	RTX430	Leaves	21	Control	plot 20	Sorghum bicolor	RNA-Seq
SRR8742922	RTX430	Leaves	21	Control	plot 1	Sorghum bicolor	RNA-Seq
SRR8742862	RTX430	Leaves	21	Control	plot 13	Sorghum bicolor	RNA-Seq
SRR8742863	RTX430	Leaves	21	Control	plot 18	Sorghum bicolor	RNA-Seq
SRR8742861	RTX430	Leaves	21	Control	plot 5	Sorghum bicolor	RNA-Seq
SRR8742923	RTX430	Leaves	28	Control	plot 12	Sorghum bicolor	RNA-Seq
SRR8742925	RTX430	Leaves	28	Control	plot 1	Sorghum bicolor	RNA-Seq
SRR8742924	RTX430	Leaves	28	Control	plot 20	Sorghum bicolor	RNA-Seq
SRR8742865	RTX430	Leaves	28	Control	plot 13	Sorghum bicolor	RNA-Seq
SRR8742864	RTX430	Leaves	28	Control	plot 5	Sorghum bicolor	RNA-Seq
SRR8742866	RTX430	Leaves	28	Control	plot 18	Sorghum bicolor	RNA-Seq
SRR8742926	RTX430	Leaves	35	Control	plot 1	Sorghum bicolor	RNA-Seq
SRR8742927	RTX430	Leaves	35	Control	plot 12	Sorghum bicolor	RNA-Seq
SRR8742927	RTX430	Leaves	35	Control	plot 12	Sorghum bicolor	RNA-Seq
SRR8742928	RTX430	Leaves	35	Control	plot 20	Sorghum bicolor	RNA-Seq
SRR8742867	RTX430	Leaves	35	Control	plot 13	Sorghum bicolor	RNA-Seq
SRR8742868	RTX430	Leaves	35	Control	plot 5	Sorghum bicolor	RNA-Seq
SRR8742929	RTX430	Leaves	42	Control	plot 12	Sorghum bicolor	RNA-Seq
SRR8742930	RTX430	Leaves	42	Control	plot 20	Sorghum bicolor	RNA-Seq
SRR8742931	RTX430	Leaves	42	Control	plot 1	Sorghum bicolor	RNA-Seq
SRR8742869	RTX430	Leaves	42	Control	plot 5	Sorghum bicolor	RNA-Seq
SRR8742871	RTX430	Leaves	42	Control	plot 18	Sorghum bicolor	RNA-Seq
SRR8742870	RTX430	Leaves	42	Control	plot 13	Sorghum bicolor	RNA-Seq
SRR8742932	RTX430	Leaves	49	Control	plot 12	Sorghum bicolor	RNA-Seq
SRR8742872	RTX430	Leaves	49	Control	plot 5	Sorghum bicolor	RNA-Seq
SRR8742933	RTX430	Leaves	56	Control	plot 20	Sorghum bicolor	RNA-Seq
SRR8742934	RTX430	Leaves	56	Control	plot 12	Sorghum bicolor	RNA-Seq
SRR8742935	RTX430	Leaves	56	Control	plot 1	Sorghum bicolor	RNA-Seq
SRR8742873	RTX430	Leaves	56	Control	plot 13	Sorghum bicolor	RNA-Seq
SRR8742874	RTX430	Leaves	56	Control	plot 5	Sorghum bicolor	RNA-Seq
SRR8742875	RTX430	Leaves	56	Control	plot 18	Sorghum bicolor	RNA-Seq
SRR8742936	RTX430	Leaves	63	Control	plot 12	Sorghum bicolor	RNA-Seq
SRR8742937	RTX430	Leaves	63	Control	plot 20	Sorghum bicolor	RNA-Seq
SRR8742938	RTX430	Leaves	63	Control	plot 1	Sorghum bicolor	RNA-Seq
SRR8742897	RTX430	Leaves	63	Control	plot 3	Sorghum bicolor	RNA-Seq
SRR8742898	RTX430	Leaves	63	Control	plot 22	Sorghum bicolor	RNA-Seq
SRR8742899	RTX430	Leaves	63	Control	plot 16	Sorghum bicolor	RNA-Seq
SRR8742877	RTX430	Leaves	63	Control	plot 5	Sorghum bicolor	RNA-Seq
SRR8742876	RTX430	Leaves	63	Control	plot 13	Sorghum bicolor	RNA-Seq
SRR8742878	RTX430	Leaves	63	Postflowering drought stress	plot 18	Sorghum bicolor	RNA-Seq
SRR8742939	RTX430	Leaves	70	Postflowering drought stress	plot 20	Sorghum bicolor	RNA-Seq
SRR8742940	RTX430	Leaves	70	Postflowering drought stress	plot 12	Sorghum bicolor	RNA-Seq
SRR8742941	RTX430	Leaves	70	Postflowering drought stress	plot 1	Sorghum bicolor	RNA-Seq
SRR8742900	RTX430	Leaves	70	Postflowering drought stress	plot 3	Sorghum bicolor	RNA-Seq
SRR8742901	RTX430	Leaves	70	Postflowering drought stress	plot 22	Sorghum bicolor	RNA-Seq
SRR8742902	RTX430	Leaves	70	Postflowering drought stress	plot 16	Sorghum bicolor	RNA-Seq
SRR8742879	RTX430	Leaves	70	Postflowering drought stress	plot 13	Sorghum bicolor	RNA-Seq
SRR8742880	RTX430	Leaves	70	Postflowering drought stress	plot 5	Sorghum bicolor	RNA-Seq
SRR8742881	RTX430	Leaves	70	Postflowering drought stress	plot 18	Sorghum bicolor	RNA-Seq
SRR8742942	RTX430	Leaves	77	Postflowering drought stress	plot 20	Sorghum bicolor	RNA-Seq
SRR8742943	RTX430	Leaves	77	Postflowering drought stress	plot 12	Sorghum bicolor	RNA-Seq
SRR8742944	RTX430	Leaves	77	Postflowering drought stress	plot 1	Sorghum bicolor	RNA-Seq
SRR8742903	RTX430	Leaves	77	Postflowering drought stress	plot 3	Sorghum bicolor	RNA-Seq
SRR8742904	RTX430	Leaves	77	Postflowering drought stress	plot 22	Sorghum bicolor	RNA-Seq
SRR8742905	RTX430	Leaves	77	Postflowering drought stress	plot 16	Sorghum bicolor	RNA-Seq
SRR8742882	RTX430	Leaves	77	Postflowering drought stress	plot 13	Sorghum bicolor	RNA-Seq
SRR8742883	RTX430	Leaves	77	Postflowering drought stress	plot 5	Sorghum bicolor	RNA-Seq
SRR8742884	RTX430	Leaves	77	Postflowering drought stress	plot 18	Sorghum bicolor	RNA-Seq
SRR8742945	RTX430	Leaves	84	Postflowering drought stress	plot 20	Sorghum bicolor	RNA-Seq
SRR8742945	RTX430	Leaves	84	Postflowering drought stress	plot 20	Sorghum bicolor	RNA-Seq
SRR8742946	RTX430	Leaves	84	Preflowering drought stress	plot 1	Sorghum bicolor	RNA-Seq
SRR8742947	RTX430	Leaves	84	Preflowering drought stress	plot 12	Sorghum bicolor	RNA-Seq
SRR8742906	RTX430	Leaves	84	Preflowering drought stress	plot 22	Sorghum bicolor	RNA-Seq
SRR8742885	RTX430	Leaves	84	Preflowering drought stress	plot 18	Sorghum bicolor	RNA-Seq
SRR8742886	RTX430	Leaves	84	Preflowering drought stress	plot 13	Sorghum bicolor	RNA-Seq
SRR8742887	RTX430	Leaves	84	Preflowering drought stress	plot 5	Sorghum bicolor	RNA-Seq
SRR8742948	RTX430	Leaves	91	Preflowering drought stress	plot 20	Sorghum bicolor	RNA-Seq
SRR8742949	RTX430	Leaves	91	Preflowering drought stress	plot 1	Sorghum bicolor	RNA-Seq
SRR8742950	RTX430	Leaves	91	Preflowering drought stress	plot 12	Sorghum bicolor	RNA-Seq
SRR8742907	RTX430	Leaves	91	Preflowering drought stress	plot 16	Sorghum bicolor	RNA-Seq
SRR8742908	RTX430	Leaves	91	Preflowering drought stress	plot 3	Sorghum bicolor	RNA-Seq
SRR8742909	RTX430	Leaves	91	Preflowering drought stress	plot 22	Sorghum bicolor	RNA-Seq
SRR8742888	RTX430	Leaves	91	Preflowering drought stress	plot 13	Sorghum bicolor	RNA-Seq
SRR8742889	RTX430	Leaves	91	Preflowering drought stress	plot 18	Sorghum bicolor	RNA-Seq
SRR8742890	RTX430	Leaves	91	Preflowering drought stress	plot 5	Sorghum bicolor	RNA-Seq
SRR8742951	RTX430	Leaves	98	Preflowering drought stress	plot 12	Sorghum bicolor	RNA-Seq
SRR8742910	RTX430	Leaves	98	Preflowering drought stress	plot 22	Sorghum bicolor	RNA-Seq
SRR8742891	RTX430	Leaves	98	Preflowering drought stress	plot 5	Sorghum bicolor	RNA-Seq
SRR8742952	RTX430	Leaves	105	Preflowering drought stress	plot 20	Sorghum bicolor	RNA-Seq
SRR8742953	RTX430	Leaves	105	Preflowering drought stress	plot 12	Sorghum bicolor	RNA-Seq
SRR8742911	RTX430	Leaves	105	Preflowering drought stress	plot 3	Sorghum bicolor	RNA-Seq
SRR8742912	RTX430	Leaves	105	Preflowering drought stress	plot 16	Sorghum bicolor	RNA-Seq
SRR8742913	RTX430	Leaves	105	Preflowering drought stress	plot 22	Sorghum bicolor	RNA-Seq
SRR8742892	RTX430	Leaves	105	Preflowering drought stress	plot 5	Sorghum bicolor	RNA-Seq
SRR8742954	RTX430	Leaves	112	Preflowering drought stress	plot 12	Sorghum bicolor	RNA-Seq
SRR8742893	RTX430	Leaves	112	Preflowering drought stress	plot 5	Sorghum bicolor	RNA-Seq
SRR8742955	RTX430	Leaves	119	Preflowering drought stress	plot 1	Sorghum bicolor	RNA-Seq
SRR8742956	RTX430	Leaves	119	Preflowering drought stress	plot 20	Sorghum bicolor	RNA-Seq
SRR8742957	RTX430	Leaves	119	Preflowering drought stress	plot 12	Sorghum bicolor	RNA-Seq
SRR8742914	RTX430	Leaves	119	Preflowering drought stress	plot 3	Sorghum bicolor	RNA-Seq
SRR8742914	RTX430	Leaves	119	Preflowering drought stress	plot 3	Sorghum bicolor	RNA-Seq
SRR8742916	RTX430	Leaves	119	Preflowering drought stress	plot 22	Sorghum bicolor	RNA-Seq
SRR8742915	RTX430	Leaves	119	Preflowering drought stress	plot 16	Sorghum bicolor	RNA-Seq
SRR8742894	RTX430	Leaves	119	Preflowering drought stress	plot 13	Sorghum bicolor	RNA-Seq
SRR8742895	RTX430	Leaves	119	Preflowering drought stress	plot 5	Sorghum bicolor	RNA-Seq
SRR8742896	RTX430	Leaves	119	Preflowering drought stress	plot 18	Sorghum bicolor	RNA-Seq

### Sheet: RTX430_Roots
Accession	Genotype	Tissue	Days old	Condition	Plot	Crop	Strategy
SRR8743118	RTX430	Roots	14	Control	plot 20	Sorghum bicolor	RNA-Seq
SRR8743119	RTX430	Roots	14	Control	plot 1	Sorghum bicolor	RNA-Seq
SRR8743117	RTX430	Roots	14	Control	plot 12	Sorghum bicolor	RNA-Seq
SRR8743122	RTX430	Roots	21	Control	plot 1	Sorghum bicolor	RNA-Seq
SRR8743121	RTX430	Roots	21	Control	plot 20	Sorghum bicolor	RNA-Seq
SRR8743120	RTX430	Roots	21	Control	plot 12	Sorghum bicolor	RNA-Seq
SRR8743058	RTX430	Roots	21	Control	plot 5	Sorghum bicolor	RNA-Seq
SRR8743060	RTX430	Roots	21	Control	plot 18	Sorghum bicolor	RNA-Seq
SRR8743059	RTX430	Roots	21	Control	plot 13	Sorghum bicolor	RNA-Seq
SRR8743124	RTX430	Roots	28	Control	plot 20	Sorghum bicolor	RNA-Seq
SRR8743125	RTX430	Roots	28	Control	plot 1	Sorghum bicolor	RNA-Seq
SRR8743123	RTX430	Roots	28	Control	plot 12	Sorghum bicolor	RNA-Seq
SRR8743062	RTX430	Roots	28	Control	plot 13	Sorghum bicolor	RNA-Seq
SRR8743063	RTX430	Roots	28	Control	plot 18	Sorghum bicolor	RNA-Seq
SRR8743061	RTX430	Roots	28	Control	plot 5	Sorghum bicolor	RNA-Seq
SRR8743128	RTX430	Roots	35	Control	plot 12	Sorghum bicolor	RNA-Seq
SRR8743127	RTX430	Roots	35	Control	plot 20	Sorghum bicolor	RNA-Seq
SRR8743127	RTX430	Roots	35	Control	plot 20	Sorghum bicolor	RNA-Seq
SRR8743126	RTX430	Roots	35	Control	plot 1	Sorghum bicolor	RNA-Seq
SRR8743066	RTX430	Roots	35	Control	plot 5	Sorghum bicolor	RNA-Seq
SRR8743065	RTX430	Roots	35	Control	plot 18	Sorghum bicolor	RNA-Seq
SRR8743064	RTX430	Roots	35	Control	plot 13	Sorghum bicolor	RNA-Seq
SRR8743131	RTX430	Roots	42	Control	plot 1	Sorghum bicolor	RNA-Seq
SRR8743130	RTX430	Roots	42	Control	plot 20	Sorghum bicolor	RNA-Seq
SRR8743129	RTX430	Roots	42	Control	plot 12	Sorghum bicolor	RNA-Seq
SRR8743069	RTX430	Roots	42	Control	plot 18	Sorghum bicolor	RNA-Seq
SRR8743067	RTX430	Roots	42	Control	plot 13	Sorghum bicolor	RNA-Seq
SRR8743068	RTX430	Roots	42	Control	plot 5	Sorghum bicolor	RNA-Seq
SRR8743132	RTX430	Roots	49	Control	plot 12	Sorghum bicolor	RNA-Seq
SRR8743070	RTX430	Roots	49	Control	plot 5	Sorghum bicolor	RNA-Seq
SRR8743135	RTX430	Roots	56	Control	plot 1	Sorghum bicolor	RNA-Seq
SRR8743134	RTX430	Roots	56	Control	plot 20	Sorghum bicolor	RNA-Seq
SRR8743133	RTX430	Roots	56	Control	plot 12	Sorghum bicolor	RNA-Seq
SRR8743073	RTX430	Roots	56	Control	plot 18	Sorghum bicolor	RNA-Seq
SRR8743072	RTX430	Roots	56	Control	plot 5	Sorghum bicolor	RNA-Seq
SRR8743071	RTX430	Roots	56	Control	plot 13	Sorghum bicolor	RNA-Seq
SRR8743138	RTX430	Roots	63	Control	plot 1	Sorghum bicolor	RNA-Seq
SRR8743137	RTX430	Roots	63	Control	plot 12	Sorghum bicolor	RNA-Seq
SRR8743136	RTX430	Roots	63	Control	plot 20	Sorghum bicolor	RNA-Seq
SRR8743098	RTX430	Roots	63	Control	plot 16	Sorghum bicolor	RNA-Seq
SRR8743097	RTX430	Roots	63	Control	plot 22	Sorghum bicolor	RNA-Seq
SRR8743096	RTX430	Roots	63	Control	plot 3	Sorghum bicolor	RNA-Seq
SRR8743076	RTX430	Roots	63	Control	plot 18	Sorghum bicolor	RNA-Seq
SRR8743075	RTX430	Roots	63	Postflowering drought stress	plot 13	Sorghum bicolor	RNA-Seq
SRR8743074	RTX430	Roots	63	Postflowering drought stress	plot 5	Sorghum bicolor	RNA-Seq
SRR8743141	RTX430	Roots	70	Postflowering drought stress	plot 1	Sorghum bicolor	RNA-Seq
SRR8743140	RTX430	Roots	70	Postflowering drought stress	plot 12	Sorghum bicolor	RNA-Seq
SRR8743139	RTX430	Roots	70	Postflowering drought stress	plot 20	Sorghum bicolor	RNA-Seq
SRR8743101	RTX430	Roots	70	Postflowering drought stress	plot 16	Sorghum bicolor	RNA-Seq
SRR8743100	RTX430	Roots	70	Postflowering drought stress	plot 22	Sorghum bicolor	RNA-Seq
SRR8743099	RTX430	Roots	70	Postflowering drought stress	plot 3	Sorghum bicolor	RNA-Seq
SRR8743079	RTX430	Roots	70	Postflowering drought stress	plot 18	Sorghum bicolor	RNA-Seq
SRR8743078	RTX430	Roots	70	Postflowering drought stress	plot 5	Sorghum bicolor	RNA-Seq
SRR8743077	RTX430	Roots	70	Postflowering drought stress	plot 13	Sorghum bicolor	RNA-Seq
SRR8743144	RTX430	Roots	77	Postflowering drought stress	plot 1	Sorghum bicolor	RNA-Seq
SRR8743143	RTX430	Roots	77	Postflowering drought stress	plot 12	Sorghum bicolor	RNA-Seq
SRR8743142	RTX430	Roots	77	Postflowering drought stress	plot 20	Sorghum bicolor	RNA-Seq
SRR8743103	RTX430	Roots	77	Postflowering drought stress	plot 22	Sorghum bicolor	RNA-Seq
SRR8743104	RTX430	Roots	77	Postflowering drought stress	plot 16	Sorghum bicolor	RNA-Seq
SRR8743102	RTX430	Roots	77	Postflowering drought stress	plot 3	Sorghum bicolor	RNA-Seq
SRR8743082	RTX430	Roots	77	Postflowering drought stress	plot 18	Sorghum bicolor	RNA-Seq
SRR8743081	RTX430	Roots	77	Postflowering drought stress	plot 5	Sorghum bicolor	RNA-Seq
SRR8743080	RTX430	Roots	77	Postflowering drought stress	plot 13	Sorghum bicolor	RNA-Seq
SRR8743146	RTX430	Roots	84	Postflowering drought stress	plot 12	Sorghum bicolor	RNA-Seq
SRR8743145	RTX430	Roots	84	Preflowering drought stress	plot 20	Sorghum bicolor	RNA-Seq
SRR8743145	RTX430	Roots	84	Preflowering drought stress	plot 20	Sorghum bicolor	RNA-Seq
SRR8743105	RTX430	Roots	84	Preflowering drought stress	plot 22	Sorghum bicolor	RNA-Seq
SRR8743084	RTX430	Roots	84	Preflowering drought stress	plot 13	Sorghum bicolor	RNA-Seq
SRR8743084	RTX430	Roots	84	Preflowering drought stress	plot 13	Sorghum bicolor	RNA-Seq
SRR8743085	RTX430	Roots	84	Preflowering drought stress	plot 5	Sorghum bicolor	RNA-Seq
SRR8743083	RTX430	Roots	84	Preflowering drought stress	plot 18	Sorghum bicolor	RNA-Seq
SRR8743149	RTX430	Roots	91	Preflowering drought stress	plot 12	Sorghum bicolor	RNA-Seq
SRR8743148	RTX430	Roots	91	Preflowering drought stress	plot 1	Sorghum bicolor	RNA-Seq
SRR8743147	RTX430	Roots	91	Preflowering drought stress	plot 20	Sorghum bicolor	RNA-Seq
SRR8743108	RTX430	Roots	91	Preflowering drought stress	plot 22	Sorghum bicolor	RNA-Seq
SRR8743107	RTX430	Roots	91	Preflowering drought stress	plot 16	Sorghum bicolor	RNA-Seq
SRR8743106	RTX430	Roots	91	Preflowering drought stress	plot 3	Sorghum bicolor	RNA-Seq
SRR8743088	RTX430	Roots	91	Preflowering drought stress	plot 18	Sorghum bicolor	RNA-Seq
SRR8743087	RTX430	Roots	91	Preflowering drought stress	plot 5	Sorghum bicolor	RNA-Seq
SRR8743086	RTX430	Roots	91	Preflowering drought stress	plot 13	Sorghum bicolor	RNA-Seq
SRR8743150	RTX430	Roots	98	Preflowering drought stress	plot 12	Sorghum bicolor	RNA-Seq
SRR8743109	RTX430	Roots	98	Preflowering drought stress	plot 22	Sorghum bicolor	RNA-Seq
SRR8743089	RTX430	Roots	98	Preflowering drought stress	plot 5	Sorghum bicolor	RNA-Seq
SRR8743153	RTX430	Roots	105	Preflowering drought stress	plot 1	Sorghum bicolor	RNA-Seq
SRR8743152	RTX430	Roots	105	Preflowering drought stress	plot 20	Sorghum bicolor	RNA-Seq
SRR8743151	RTX430	Roots	105	Preflowering drought stress	plot 12	Sorghum bicolor	RNA-Seq
SRR8743112	RTX430	Roots	105	Preflowering drought stress	plot 22	Sorghum bicolor	RNA-Seq
SRR8743110	RTX430	Roots	105	Preflowering drought stress	plot 3	Sorghum bicolor	RNA-Seq
SRR8743111	RTX430	Roots	105	Preflowering drought stress	plot 16	Sorghum bicolor	RNA-Seq
SRR8743091	RTX430	Roots	105	Preflowering drought stress	plot 13	Sorghum bicolor	RNA-Seq
SRR8743090	RTX430	Roots	105	Preflowering drought stress	plot 5	Sorghum bicolor	RNA-Seq
SRR8743154	RTX430	Roots	112	Preflowering drought stress	plot 12	Sorghum bicolor	RNA-Seq
SRR8743113	RTX430	Roots	112	Preflowering drought stress	plot 22	Sorghum bicolor	RNA-Seq
SRR8743092	RTX430	Roots	112	Preflowering drought stress	plot 5	Sorghum bicolor	RNA-Seq
SRR8743157	RTX430	Roots	119	Preflowering drought stress	plot 12	Sorghum bicolor	RNA-Seq
SRR8743156	RTX430	Roots	119	Preflowering drought stress	plot 1	Sorghum bicolor	RNA-Seq
SRR8743155	RTX430	Roots	119	Preflowering drought stress	plot 20	Sorghum bicolor	RNA-Seq
SRR8743114	RTX430	Roots	119	Preflowering drought stress	plot 22	Sorghum bicolor	RNA-Seq
SRR8743116	RTX430	Roots	119	Preflowering drought stress	plot 16	Sorghum bicolor	RNA-Seq
SRR8743115	RTX430	Roots	119	Preflowering drought stress	plot 3	Sorghum bicolor	RNA-Seq
SRR8743095	RTX430	Roots	119	Preflowering drought stress	plot 5	Sorghum bicolor	RNA-Seq
SRR8743094	RTX430	Roots	119	Preflowering drought stress	plot 13	Sorghum bicolor	RNA-Seq
SRR8743093	RTX430	Roots	119	Preflowering drought stress	plot 18	Sorghum bicolor	RNA-Seq
