## Supplemental Data S2 for "Uncovering Long Non-Coding RNAs and Exploring Gene Coexpression Patterns in Sorghum Genomics"

### Sheet: Summary
	BTX642	Reads before Fastp	Reads after Fastp	Reads after rRNA removal
	Total Reads (in Million)	4450.05	4434.25	4404.94
	RTX430
	Total Reads (in Million)	4115.35	4101.62	4074.9
	Total	8565.4	8535.87	8479.84
	Percentage removed		0.344816	0.656368

### Sheet: BTX642
Sample	Before filtering	After filtering	Duplication rate (%)	rRNA unmapped raeds
SRR8742958	22713590	22630681	0.615649	22553597
SRR8742959	19668027	19618459	0.602662	19536732
SRR8742960	20128358	20081488	0.537286	20013552
SRR8742961	26511048	26422045	0.634705	26346857
SRR8742962	21893713	21827869	0.601274	21757680
SRR8742963	21377094	21320382	0.536882	21248349
SRR8742964	18603903	18547781	0.59219	18493512
SRR8742965	24687569	24625845	0.70421	24494330
SRR8742966	22270930	22228821	0.656527	22057977
SRR8742967	19845234	19775285	0.583866	19701361
SRR8742968	20276723	20222412	0.588434	20158932
SRR8742969	18938320	18873680	0.508911	18809860
SRR8742970	21380425	21323951	0.611075	21255781
SRR8742971	25553936	25520937	0.614279	25310661
SRR8742972	24002315	23953926	0.624079	23873204
SRR8742973	18017549	17947671	0.546588	17857695
SRR8742974	23824335	23753705	0.643825	23231942
SRR8742975	23203135	23154220	0.62373	23028160
SRR8742976	21826077	21703438	0.568892	21622661
SRR8742977	28569279	28532737	0.63839	28328331
SRR8742978	20955749	20894495	0.604877	20751468
SRR8742979	17631542	17604595	0.547765	17547142
SRR8742980	22597188	22548136	0.601098	22384355
SRR8742981	15840969	15760215	0.44493	15686149
SRR8742982	22187273	22128537	0.558795	22056665
SRR8742983	23945708	23855029	0.651281	23624311
SRR8742984	23448538	23384088	0.680412	23257482
SRR8742985	25896959	25849464	0.615396	25666867
SRR8742986	16631530	16489711	0.568464	16401684
SRR8742987	20782620	20716816	0.556708	20613256
SRR8742988	17540279	17445020	0.615253	17332753
SRR8742989	19301993	19216266	0.607205	19120609
SRR8742990	24807108	24529529	0.604112	24406880
SRR8742991	22148490	20614785	0.529102	20444385
SRR8742992	14234889	14211209	0.480393	14149891
SRR8742993	10842467	10820508	0.571383	10751667
SRR8742994	27208454	27101664	0.613328	26920666
SRR8742995	19930581	19855803	0.535478	19685460
SRR8742996	18234898	18176094	0.565912	18091749
SRR8742997	16555225	16479607	0.429872	16346337
SRR8742998	27245564	27178361	0.622392	27009570
SRR8742999	21994045	21941651	0.552659	21864560
SRR8743000	23095888	23050867	0.62587	22761436
SRR8743001	16539431	16461071	0.416732	16371983
SRR8743002	20183129	20148672	0.542748	20050084
SRR8743003	27862798	27825775	0.608927	27649969
SRR8743004	24474224	24419647	0.589444	24253205
SRR8743005	19164747	19101588	0.546395	19026172
SRR8743006	24342665	24260068	0.602714	24162316
SRR8743007	18083976	18022045	0.527019	17954025
SRR8743008	18077361	18028348	0.534947	17944503
SRR8743009	23340717	23217576	0.58375	23131762
SRR8743010	27519052	27392795	0.597271	27319463
SRR8743011	22310109	22220329	0.565863	22129336
SRR8743012	14569551	14528221	0.458818	14472299
SRR8743013	22151762	22071187	0.556984	21902720
SRR8743014	24155995	24104153	0.559877	23938839
SRR8743015	21124924	21045757	0.570613	20974399
SRR8743016	19274704	19192717	0.489447	19133746
SRR8743017	17295158	17233001	0.541228	17150904
SRR8743018	21546914	21419208	0.607973	21299288
SRR8743019	22239650	22167752	0.637196	22098616
SRR8743020	22728373	22631139	0.562462	22537841
SRR8743021	21558336	21497276	0.614935	21389665
SRR8743022	19808276	19768793	0.639402	19682120
SRR8743023	35864446	35689723	0.702608	35533009
SRR8743024	23840351	23775676	0.619066	23673037
SRR8743025	16808148	16762641	0.534134	16718761
SRR8743026	22364577	22297101	0.600655	22201546
SRR8743027	27866641	27817154	0.649638	27698854
SRR8743028	29859490	29791176	0.660523	29605849
SRR8743029	21868112	21764989	0.595365	21675704
SRR8743030	18655679	18594354	0.597197	18482785
SRR8743031	20856786	20815947	0.523321	20751000
SRR8743032	24139427	24053990	0.616899	23978380
SRR8743033	23028725	23000093	0.597134	22628106
SRR8743034	23539037	23479375	0.620944	23320363
SRR8743035	22444011	22378917	0.563485	22267486
SRR8743036	21199772	21142608	0.603596	21043215
SRR8743037	25180221	25121805	0.617246	25034472
SRR8743038	16095130	14875022	0.455775	14810932
SRR8743039	24633464	24572581	0.630366	24390366
SRR8743040	16889769	16819296	0.425681	16687086
SRR8743041	20058621	20017402	0.552529	19944095
SRR8743042	24606034	24552386	0.611476	24441597
SRR8743043	21212432	21167350	0.585558	21054338
SRR8743044	21901275	21803057	0.558392	21726161
SRR8743045	23836921	23713420	0.61746	23577789
SRR8743046	23700986	23655377	0.595297	23513631
SRR8743047	33860541	33849723	0.643776	33607907
SRR8743048	22375823	22281014	0.560525	22172247
SRR8743049	20138339	20108419	0.514735	20021213
SRR8743050	23976579	23843185	0.590641	23738290
SRR8743051	23262055	23169543	0.562498	23096719
SRR8743052	22392398	22331112	0.545192	22257676
SRR8743053	11838602	11815962	0.39889	11786967
SRR8743054	15023696	14919461	0.459725	14859997
SRR8743055	19484436	19431219	0.555314	19232901
SRR8743056	21808886	21725906	0.532425	21620660
SRR8743057	18748562	18696966	0.540298	18585954
SRR8743158	24517652	24427089	0.563389	24279415
SRR8743159	21851343	21822134	0.562438	21688805
SRR8743160	22124572	22031313	0.509568	21880337
SRR8743161	24314962	24243184	0.56084	24044937
SRR8743162	24395191	24320693	0.571635	24110764
SRR8743163	18068877	18030950	0.505878	17895003
SRR8743164	13289590	13271001	0.473738	13191208
SRR8743165	28152516	28081414	0.59965	27777756
SRR8743166	32385592	32376384	0.600591	32238013
SRR8743167	24533389	24458634	0.558393	24306837
SRR8743168	19300257	19247218	0.523668	19102135
SRR8743169	24486841	24422883	0.530789	24263676
SRR8743170	15498607	15477462	0.494997	15364421
SRR8743171	28032984	28001664	0.563262	27778827
SRR8743172	23341916	23281220	0.4796	23092145
SRR8743173	23740642	23695895	0.567096	23574905
SRR8743174	28093869	28056656	0.554722	27709995
SRR8743175	22907381	22832765	0.495115	22694981
SRR8743176	28258775	28208950	0.582758	27958637
SRR8743177	17789769	17749192	0.513537	17608008
SRR8743178	20335038	20249390	0.46398	20110686
SRR8743179	24190617	24162627	0.532486	23954810
SRR8743180	19937123	19891906	0.522646	19692642
SRR8743181	20196649	20120711	0.46699	20010809
SRR8743182	22106138	22043263	0.492001	21848658
SRR8743183	29778092	29717877	0.538951	29481443
SRR8743184	31093084	31020392	0.544493	30816225
SRR8743185	20255166	20198148	0.520608	20072856
SRR8743186	14734667	14684043	0.42208	14592339
SRR8743187	35872627	35744737	0.58609	35412199
SRR8743188	15719569	15675401	0.461331	15591843
SRR8743189	22465049	22386485	0.516701	22179593
SRR8743190	20099874	20035111	0.510522	19919328
SRR8743191	25584110	25396445	0.532935	25231965
SRR8743192	25415143	25321149	0.558753	25171472
SRR8743193	21025785	20966511	0.49082	20813252
SRR8743194	22577776	22520902	0.491733	22418836
SRR8743195	27069790	27005789	0.549338	26707411
SRR8743196	27485657	27441817	0.594718	27180482
SRR8743197	25771487	25723155	0.552073	25457010
SRR8743198	28862188	28822318	0.588666	28625642
SRR8743199	23963588	23914803	0.549791	23753059
SRR8743200	20458757	20389070	0.467851	20249698
SRR8743201	25580293	25548265	0.54629	25382343
SRR8743202	15920413	15886267	0.589994	15736694
SRR8743203	17646939	17621559	0.465914	17492293
SRR8743204	30198146	30101058	0.571665	29888499
SRR8743205	7100252	7088257	0.383017	7050676
SRR8743206	18276336	18240938	0.41856	18133609
SRR8743207	19481456	19414653	0.463311	19221231
SRR8743208	30084374	29993429	0.564667	29855850
SRR8743209	20248853	20167051	0.471141	20098148
SRR8743210	37998764	37875685	0.615904	37690127
SRR8743211	23421109	23321280	0.546851	23182291
SRR8743212	24838410	24733986	0.552914	24546785
SRR8743213	21393917	21334130	0.541342	21175498
SRR8743214	19603583	19555377	0.462211	19461640
SRR8743215	21587404	21533933	0.485324	21388233
SRR8743216	20252742	20181098	0.531536	20069186
SRR8743217	21470445	21403700	0.563201	21296093
SRR8743218	21548866	21465968	0.512893	21346940
SRR8743219	19362120	19302900	0.517388	19187034
SRR8743220	24309278	24266485	0.536067	24102006
SRR8743221	20536850	20453841	0.519856	20307857
SRR8743222	23705668	23635036	0.579936	23460345
SRR8743223	18327670	18275178	0.554767	18139246
SRR8743224	20852886	20781170	0.516201	20578797
SRR8743225	23347282	23260759	0.547529	23129389
SRR8743226	30231585	30151196	0.575595	29862381
SRR8743227	35804545	35719333	0.612838	35554433
SRR8743228	23764834	23615312	0.564825	23476568
SRR8743229	19066167	19014099	0.538317	18900841
SRR8743230	20523194	20480069	0.500048	20350281
SRR8743231	21975683	21888059	0.530769	21747322
SRR8743232	23122811	23048180	0.584542	22312378
SRR8743233	15129790	15105149	0.491764	14943261
SRR8743234	23814304	23725090	0.519601	23519337
SRR8743235	26068316	26013326	0.565638	25771169
SRR8743236	15172875	15094239	0.493507	15001810
SRR8743237	17350198	17319577	0.521261	17149916
SRR8743238	25977858	25932102	0.584384	25680068
SRR8743239	27356290	27318176	0.571751	27072503
SRR8743240	20465309	20390176	0.528131	20269413
SRR8743241	26165210	26133204	0.553282	25702428
SRR8743242	25298440	25245135	0.557825	25038777
SRR8743243	54273151	54184514	0.585184	53820932
SRR8743244	22556051	22476142	0.528358	22280568
SRR8743245	28285077	28220890	0.542966	27962157
SRR8743246	30800706	30742213	0.545037	30405354
SRR8743247	19765020	19723387	0.493473	19573638
SRR8743248	14538194	14490104	0.488081	14396328
SRR8743249	29966223	29862845	0.536749	29613215
SRR8743250	20722410	20661856	0.46724	20568756
SRR8743251	18501789	18457743	0.515935	18373710
SRR8743252	18485747	18382351	0.540842	18261262
SRR8743253	24739459	24642880	0.535001	24408149
SRR8743254	18860646	18809503	0.478617	18607271
SRR8743255	26028946	25981207	0.528492	25669176
Total	4450048924	4434247662		4404936139
Million reads	4450.05	4434.25		4404.94
Percentage		0.355081		0.661026

### Sheet: RTX430
Sample	Before filtering	After filtering	Duplication rate (%)	rRNA unmapped raeds
SRR8742861	20560068	20506208	0.622648	20422251
SRR8742862	22877013	22782567	0.619962	22713718
SRR8742863	20789275	20743615	0.530504	20666185
SRR8742864	17859572	17813522	0.623714	17749573
SRR8742865	21197136	21147531	0.616299	21072167
SRR8742866	21034692	20966558	0.523397	20899161
SRR8742867	29814053	29805569	0.660656	29589993
SRR8742868	17412702	17331978	0.583217	17270916
SRR8742869	19411607	19363007	0.571924	19310902
SRR8742870	20365041	20303516	0.587049	20243479
SRR8742871	22333477	22300090	0.568502	22236387
SRR8742872	14407202	14374642	0.568252	14331744
SRR8742873	29035331	28980482	0.650765	28885215
SRR8742874	21398763	21349939	0.614385	21250705
SRR8742875	20817266	20717026	0.520047	20643832
SRR8742876	23567708	23483514	0.632047	23315215
SRR8742877	19212931	19171556	0.619227	19055381
SRR8742878	18161031	18078304	0.559594	18020027
SRR8742879	23963164	23916955	0.645331	23845415
SRR8742880	20500334	20442044	0.617197	20282283
SRR8742881	17528029	17456088	0.600068	17396195
SRR8742882	22739300	22689836	0.62906	22522854
SRR8742883	16120163	16048533	0.446024	15979681
SRR8742884	18856127	18831440	0.550536	18769139
SRR8742885	26062559	26018061	0.625086	25830033
SRR8742886	27907022	27866502	0.627266	27722205
SRR8742887	20284730	20182977	0.640186	20027173
SRR8742888	20611525	20526554	0.584837	20430623
SRR8742889	21514606	21415520	0.570547	21286395
SRR8742890	22990769	22878012	0.642629	22765406
SRR8742891	24243356	24118497	0.609724	24055208
SRR8742892	16362753	16316366	0.547233	16241726
SRR8742893	12095997	12023404	0.570616	11950054
SRR8742894	17898858	17817396	0.507725	17741614
SRR8742895	23755993	23669862	0.620768	23543443
SRR8742896	19065896	19005441	0.549428	18873206
SRR8742897	22128928	21988838	0.668438	21860016
SRR8742898	18711612	18650783	0.588359	18511802
SRR8742899	19636669	19536775	0.573752	19460330
SRR8742900	21375636	21317734	0.590374	21230953
SRR8742901	14574835	14505634	0.409759	14450916
SRR8742902	18433190	18335793	0.536152	18251092
SRR8742903	20350131	20317490	0.580481	20181143
SRR8742904	22924866	22855116	0.570612	22733812
SRR8742905	14680194	14612357	0.566523	14566082
SRR8742906	15307812	15229013	0.593503	15138081
SRR8742907	23080362	23036240	0.517285	22889853
SRR8742908	19127469	19058108	0.505314	18992727
SRR8742909	19975374	19853863	0.63853	19750683
SRR8742910	23532389	23432745	0.555605	23360585
SRR8742911	17333705	17259289	0.508035	17170826
SRR8742912	15176795	14974102	0.501121	14926790
SRR8742913	18812680	18744127	0.460454	18680775
SRR8742915	22545395	22435306	0.554079	22364098
SRR8742916	18351097	18283005	0.488395	18218639
SRR8742917	19222103	19141585	0.634846	19049859
SRR8742918	20425602	20359867	0.65	20279119
SRR8742919	19648759	19598338	0.565667	19519151
SRR8742920	16201006	16161797	0.565852	16098679
SRR8742921	20638886	20592984	0.632767	20509758
SRR8742922	21843685	21791942	0.562074	21724532
SRR8742923	20739603	20678095	0.611764	20605128
SRR8742924	22662855	22585967	0.612187	22515006
SRR8742925	15793592	15744262	0.548226	15700975
SRR8742926	31975996	31967559	0.677926	31839227
SRR8742928	25447643	25403403	0.638948	25207416
SRR8742929	18886298	18798617	0.588151	18741563
SRR8742930	20640659	20576154	0.601764	20509462
SRR8742931	15550062	15493355	0.532471	15438156
SRR8742932	20846348	20758383	0.603204	20699052
SRR8742933	20535816	20456610	0.644465	19937158
SRR8742934	24466137	24407120	0.630751	24325640
SRR8742935	23104253	23053379	0.589513	22946411
SRR8742936	21715333	21654511	0.606039	21537952
SRR8742937	26505997	26469486	0.61845	26309837
SRR8742938	24607108	24482406	0.597392	24391859
SRR8742939	24400963	24359030	0.612625	24152949
SRR8742940	17264696	17193868	0.434665	17062244
SRR8742941	16787678	16737421	0.58947	16683518
SRR8742942	26198133	26154924	0.624262	26022821
SRR8742943	19573913	19521899	0.577782	19449191
SRR8742944	19021845	18923576	0.562718	18814023
SRR8742946	28495476	28434065	0.607629	28220896
SRR8742947	22645179	22540133	0.625878	22433337
SRR8742948	18763740	18703248	0.550187	18601071
SRR8742949	16865829	16835523	0.559981	16750439
SRR8742950	20850811	20731569	0.609417	20615166
SRR8742951	22510554	22427808	0.565852	22357458
SRR8742952	14345040	14235786	0.587976	14167897
SRR8742953	20401406	20353464	0.528717	20273331
SRR8742954	16900218	16754015	0.485683	16690915
SRR8742955	19390769	19333791	0.543685	19267976
SRR8742956	14061699	13992360	0.53785	13940473
SRR8742957	21424366	21337022	0.53912	20714208
SRR8743058	18826919	18772326	0.539362	18655216
SRR8743059	19563719	19501373	0.53415	19393507
SRR8743060	21999737	21930312	0.52111	21803996
SRR8743061	11550196	11529457	0.505503	11392887
SRR8743062	25309295	25228888	0.574736	25061388
SRR8743063	21324741	21288149	0.505304	21134290
SRR8743064	28694849	28636933	0.573876	28354448
SRR8743065	31495320	31438264	0.589409	31094884
SRR8743066	18570206	18497780	0.576752	18365798
SRR8743067	14849102	14827400	0.506628	14698194
SRR8743068	16623496	16565232	0.529427	16404035
SRR8743069	18759811	18694986	0.487147	18532070
SRR8743070	20878090	20832071	0.516717	20659294
SRR8743071	28883139	28839851	0.602249	28555786
SRR8743072	32460448	32420765	0.588494	32137137
SRR8743073	23208484	23151701	0.473324	22965639
SRR8743074	24798300	24757818	0.537957	24560577
SRR8743075	24604108	24541520	0.567142	24223034
SRR8743076	18703820	18647977	0.480617	18550496
SRR8743077	27662602	27611584	0.586384	27465556
SRR8743078	24957478	24901962	0.565434	24739161
SRR8743079	20641795	20569930	0.477713	20413394
SRR8743080	27004542	26971328	0.565088	26649169
SRR8743081	27810779	27773542	0.570014	27597869
SRR8743082	18831499	18759492	0.461581	18604743
SRR8743083	29031009	28960733	0.555927	28648698
SRR8743085	31774050	31679931	0.553219	31406884
SRR8743086	22342458	22268645	0.560828	22083040
SRR8743087	21920242	21863382	0.500125	21633456
SRR8743088	16855190	16796609	0.490187	16625463
SRR8743089	24963449	24870677	0.544323	24742784
SRR8743090	24532178	24432424	0.559733	24250926
SRR8743091	7081847	7003991	0.565183	6973209
SRR8743092	26256256	25614128	0.594328	25465822
SRR8743093	20586091	20528071	0.46285	20346084
SRR8743094	20360050	20301189	0.461275	20199930
SRR8743095	25799882	25717331	0.57377	25607824
SRR8743096	20406175	20304277	0.384222	20065778
SRR8743097	26428773	26387913	0.578097	26238568
SRR8743098	20402037	20340882	0.518766	20213535
SRR8743099	24855496	24809902	0.581132	24661173
SRR8743100	28451268	28423320	0.58386	28114947
SRR8743101	21449331	21382023	0.520216	21254533
SRR8743102	29205859	29159946	0.591351	28840369
SRR8743103	27754375	27704670	0.548426	27468653
SRR8743104	19952261	19875283	0.492084	19747857
SRR8743105	30841869	30737619	0.562589	30580770
SRR8743106	14071904	14048493	0.477356	13980810
SRR8743107	21638101	21584625	0.410163	21510723
SRR8743108	22965024	22868163	0.497713	22724533
SRR8743109	20758793	20661060	0.479447	20583869
SRR8743110	23269392	23166568	0.513003	23061460
SRR8743111	12546908	12411069	0.52392	12337349
SRR8743112	16757757	16686604	0.494846	16595782
SRR8743113	26284388	26128577	0.530301	25983437
SRR8743114	20909358	20846859	0.440886	20726453
SRR8743115	31793628	31691946	0.564626	31362508
SRR8743116	25014729	24913481	0.55034	24749023
SRR8743117	21170928	21051886	0.591155	20941107
SRR8743118	22389465	22292900	0.570706	22165483
SRR8743119	22234759	22202798	0.519328	22060322
SRR8743120	20098775	20047375	0.522862	19928199
SRR8743121	20793536	20725468	0.546578	20580183
SRR8743122	24450300	24411207	0.535141	24220344
SRR8743123	20667513	20605022	0.542208	20467053
SRR8743124	17649797	17597833	0.534011	17456352
SRR8743125	19270914	19208825	0.498304	19054866
SRR8743126	26858282	26806677	0.58582	26513404
SRR8743128	13226186	13210002	0.493234	13129229
SRR8743129	22612023	22555720	0.542992	22389310
SRR8743130	20848493	20789152	0.542188	20625499
SRR8743131	19507046	19429923	0.510098	19282812
SRR8743132	24678236	24597311	0.545407	24380561
SRR8743133	24614040	24568479	0.577826	24190650
SRR8743134	29290440	29194286	0.602137	28937279
SRR8743135	21556053	21496921	0.50691	21281813
SRR8743136	27047689	26977631	0.555857	26756310
SRR8743137	22663414	22622504	0.569895	22297756
SRR8743138	20761786	20665319	0.512415	20525653
SRR8743139	25031309	24989070	0.565448	24772944
SRR8743140	25840276	25797885	0.568002	25628027
SRR8743141	24890424	24829914	0.512635	24668111
SRR8743142	23576203	23557682	0.542058	23343958
SRR8743143	24363217	24323560	0.555705	24136920
SRR8743144	20341671	20278318	0.473548	20076269
SRR8743146	18208706	18155221	0.50101	17925160
SRR8743147	27583718	27539404	0.548908	27332157
SRR8743148	14452764	14351853	0.494623	14243551
SRR8743149	26215398	26116663	0.521299	25898094
SRR8743150	22817149	22754513	0.513927	22649356
SRR8743151	23809818	23700169	0.57299	23541693
SRR8743152	17805977	17688667	0.574248	17600653
SRR8743153	16150283	16049823	0.569283	15960494
SRR8743154	22722884	22431245	0.57993	22293130
SRR8743155	22245702	22190337	0.486478	22039859
SRR8743156	19343374	19294934	0.505854	19151397
SRR8743157	22114985	22035532	0.526762	21875352
Total	4115351380	4101617813		4074902688
Million reads	4115.35	4101.62		4074.9
Percentage		0.333716		0.651331
