## Supplemental Data S3 for "Uncovering Long Non-Coding RNAs and Exploring Gene Coexpression Patterns in Sorghum Genomics"

### Sheet: Summary
	Reads in Miilion	BTX642	RTX430
	Total number of reads	4404.94	4074.9
	Aligned 0 times	276.89	318.865
	Aligned exactly 1 times	4034.26	3669.21
	Aligned more than 1 times	93.7912	43.416
	Average alignment rate (%)	93.3657	91.7714
	Total number of reads unmapped to sorghum reference genome	594.505	671.081
	Aligned 0 times	387.7	467.696
	Aligned exactly 1 times	195.085	165.5
	Aligned more than 1 times	10.6531	37.8848
	Average alignment rate (%)	47.223	44.8125

### Sheet: BTX642
Sample	Total reads	Sorghum reference genome v3.1				Total number of reads unmapped to sorghum reference genome	BTX642 cultivar genome v1.1
		Aligned 0 times	Aligned exactly 1 times	Aligned >1 times	Overall alignment rate (%)		Aligned 0 times	Aligned exactly 1 times	Aligned >1 times	Overall alignment rate (%)
SRR8742958	45107194	964236	43331323	811635	97.86	2338706	276662	1990219	71825	88.17
SRR8742959	39073464	1273396	37120131	679937	96.74	2880550	1127030	1696135	57385	60.87
SRR8742960	40027104	973054	38313284	740766	97.57	2570546	403731	2096085	70730	84.29
SRR8742961	52693714	1626057	50099899	967758	96.91	3706662	1270166	2347840	88656	65.73
SRR8742962	43515360	983578	41668251	863531	97.74	2347444	300836	1966281	80327	87.18
SRR8742963	42496698	1580317	40127199	789182	96.28	3691880	1516297	2102006	73577	58.93
SRR8742964	36987024	832469	35443271	711284	97.75	2006700	321940	1629186	55574	83.96
SRR8742965	48988660	1996046	45997698	994916	95.93	4417624	2245995	2074666	96963	49.16
SRR8742966	44115954	917438	42241968	956548	97.92	2219412	255908	1859426	104078	88.47
SRR8742967	39402722	1183889	37469355	749478	97	2727216	912709	1746426	68081	66.53
SRR8742968	40317864	1340724	38161977	815163	96.67	3054794	1088279	1882863	83652	64.37
SRR8742969	37619720	955660	35891225	772835	97.46	2419182	393881	1919994	105307	83.72
SRR8742970	42511562	945321	40703703	862538	97.78	2266530	276729	1912110	77691	87.79
SRR8742971	50621322	1148640	48363842	1108840	97.73	2768440	373125	2273817	121498	86.52
SRR8742972	47746408	1626953	45152343	967112	96.59	3668864	1557438	2031518	79908	57.55
SRR8742973	35715390	901604	34045593	768193	97.48	2341214	370217	1871264	99733	84.19
SRR8742974	46463884	1447737	44052671	963476	96.88	3323004	950133	2256998	115873	71.41
SRR8742975	46056320	1004419	44156698	895203	97.82	2405398	282920	2034992	87486	88.24
SRR8742976	43245322	2168199	40181180	895943	94.99	4786628	2650884	2061932	73812	44.62
SRR8742977	56656662	1668671	53816001	1171990	97.05	3810736	1239827	2461976	108933	67.46
SRR8742978	41502936	1596940	39043575	862421	96.15	3564006	1641376	1842556	80074	53.95
SRR8742979	35094284	816045	33564211	714028	97.67	1987718	280277	1647194	60247	85.9
SRR8742980	44768710	999834	42881429	887447	97.77	2428480	360715	1987055	80710	85.15
SRR8742981	31372298	1616174	29126279	629845	94.85	3813346	1992112	1766845	54389	47.76
SRR8742982	44113330	1393497	41875967	843866	96.84	3234522	1136798	2019441	78283	64.85
SRR8742983	47248622	2126464	44110486	1011672	95.5	4640696	2568882	1979289	92525	44.64
SRR8742984	46514964	1192346	44287927	1034691	97.44	2787938	713470	1985549	88919	74.41
SRR8742985	51333734	2813782	47420816	1099136	94.52	6079838	3751275	2223404	105159	38.3
SRR8742986	32803368	2059352	30081714	662302	93.72	4409128	2881830	1478077	49221	34.64
SRR8742987	41226512	2109866	38257973	858673	94.88	4605474	2635282	1901855	68337	42.78
SRR8742988	34665506	1298571	32654767	712168	96.25	2909500	1294105	1556208	59187	55.52
SRR8742989	38241218	1457840	35971868	811510	96.19	3269032	1459788	1736233	73011	55.34
SRR8742990	48813760	8101947	40000296	711517	83.4	16732340	14116641	2496167	119532	15.63
SRR8742991	40888770	2785279	37299557	803934	93.19	5948234	3803957	2050552	93725	36.05
SRR8742992	28299782	1724105	26022353	553324	93.91	3707376	2318018	1336583	52775	37.48
SRR8742993	21503334	1329185	19752521	421628	93.82	2828796	1872866	916034	39896	33.79
SRR8742994	53841332	3512543	49215508	1113281	93.48	7477460	4900367	2453314	123779	34.46
SRR8742995	39370920	4061587	34531067	778266	89.68	8485862	6681717	1724938	79207	21.26
SRR8742996	36183498	3121571	32351200	710727	91.37	6537910	4925642	1548199	64069	24.66
SRR8742997	32692674	1546634	30492545	653495	95.27	3706164	1770670	1872159	63335	52.22
SRR8742998	54019140	1756928	51133646	1128566	96.75	4003812	1448086	2460151	95575	63.83
SRR8742999	43729120	1153006	41691333	884781	97.36	2745550	563129	2105354	77067	79.49
SRR8743000	45522872	1509236	43055338	958298	96.68	3400920	1372289	1927848	100783	59.65
SRR8743001	32743966	1081925	30954187	707854	96.7	2782220	816424	1898659	67137	70.66
SRR8743002	40100168	1095172	38156717	848279	97.27	2579066	769113	1736016	73937	70.18
SRR8743003	55299938	2076014	52098729	1125195	96.25	4623566	2196031	2325760	101775	52.5
SRR8743004	48506410	2376219	45189715	940476	95.1	5185682	2928923	2186353	70406	43.52
SRR8743005	38052344	2175618	35085961	790765	94.28	4707706	3002545	1651816	53345	36.22
SRR8743006	48324632	2483984	44894194	946454	94.86	5372592	3184892	2117134	70566	40.72
SRR8743007	35908050	2150661	33052592	704797	94.01	4607074	2945727	1589685	71662	36.06
SRR8743008	35889006	2985139	32219349	684518	91.68	6306204	4653746	1593948	58510	26.2
SRR8743009	46263524	3973547	41464803	825174	91.41	8329678	6325461	1942230	61987	24.06
SRR8743010	54638926	3967029	49614310	1057587	92.74	8369996	6029538	2267528	72930	27.96
SRR8743011	44258672	3562256	39889268	807148	91.95	7505158	5590039	1826383	88736	25.52
SRR8743012	28944598	4440659	24000448	503491	84.66	9139150	7910203	1179254	49693	13.45
SRR8743013	43805440	4748540	38222031	834869	89.16	9819464	8032306	1713754	73404	18.2
SRR8743014	47877678	5708049	41259338	910291	88.08	11798296	9731358	1986915	80023	17.52
SRR8743015	41948798	5553783	35649974	745041	86.76	11449150	9647790	1726454	74906	15.73
SRR8743016	38267492	10563209	27137006	567277	72.4	21463010	19891179	1516170	55661	7.32
SRR8743017	34301808	3353962	30279061	668785	90.22	6974882	5485685	1434326	54871	21.35
SRR8743018	42598576	906015	40853217	839344	97.87	2175758	298346	1815660	61752	86.29
SRR8743019	44197232	1452192	41874487	870553	96.71	3286522	1341630	1880881	64011	59.18
SRR8743020	45075682	1542273	42663402	870007	96.58	3756656	1390733	2293846	72077	62.98
SRR8743021	42779330	948885	40990319	840126	97.78	2239204	314043	1858561	66600	85.98
SRR8743022	39364240	862986	37763653	737601	97.81	2058166	299548	1701166	57452	85.45
SRR8743023	71066018	1501332	68107339	1457347	97.89	3621484	542347	2952928	126209	85.02
SRR8743024	47346074	1482343	44971932	891799	96.87	3363536	1212393	2066822	84321	63.95
SRR8743025	33437522	735567	32038572	663383	97.8	1878566	235591	1569626	73349	87.46
SRR8743026	44403092	1014434	42531747	856911	97.72	2436430	339515	2020831	76084	86.07
SRR8743027	55397708	1165380	53151322	1081006	97.9	2827172	260894	2465499	100779	90.77
SRR8743028	59211698	1251890	56749097	1210711	97.89	3027484	318020	2576077	133387	89.5
SRR8743029	43351408	1474115	41064518	812775	96.6	3374680	1358573	1946256	69851	59.74
SRR8743030	36965570	934640	35350036	680894	97.47	2207544	359716	1773802	74026	83.71
SRR8743031	41502000	1370009	39345129	786862	96.7	3262818	1110643	2082051	70124	65.96
SRR8743032	47956760	1234773	45779162	942825	97.43	2931780	539742	2302470	89568	81.59
SRR8743033	45256212	1553920	42788318	913974	96.57	3506746	1386539	2013862	106345	60.46
SRR8743034	46640726	1539557	44214618	886551	96.7	3524708	1362442	2086985	75281	61.35
SRR8743035	44534972	1108312	42531178	895482	97.51	2679094	327441	2251961	99692	87.78
SRR8743036	42086430	1086882	40148175	851373	97.42	2564298	575192	1924722	64384	77.57
SRR8743037	50068944	1383199	47705513	980232	97.24	3213186	905101	2227602	80483	71.83
SRR8743038	29621864	896487	28129611	595766	96.97	2088600	616616	1427607	44377	70.48
SRR8743039	48780732	1923510	45872778	984444	96.06	4281626	1998326	2210394	72906	53.33
SRR8743040	33374172	1186493	31475604	712075	96.44	3007216	985424	1951369	70423	67.23
SRR8743041	39888190	1039545	38031624	817021	97.39	2466612	511436	1882689	72487	79.27
SRR8743042	48883194	2406903	45536866	939425	95.08	5253894	2977235	2198474	78185	43.33
SRR8743043	42108676	1885648	39374487	848541	95.52	4148688	2168477	1913502	66709	47.73
SRR8743044	43452322	2161726	40452933	837663	95.03	4790020	2622976	2094198	72846	45.24
SRR8743045	47155578	3624404	42641104	890070	92.31	7657924	5520677	2061751	75496	27.91
SRR8743046	47027262	4836993	41231859	958410	89.71	10067842	8012760	1970506	84576	20.41
SRR8743047	67215814	3390806	62434522	1390486	94.96	7375724	4227278	3001394	147052	42.69
SRR8743048	44344494	3902338	39563576	878580	91.2	8162520	6050810	2035810	75900	25.87
SRR8743049	40042426	3136742	36136439	769245	92.17	6630628	4714231	1851389	65008	28.9
SRR8743050	47476580	3875152	42714048	887380	91.84	8171704	5981755	2109248	80701	26.8
SRR8743051	46193438	4555226	40777397	860815	90.14	9493488	7470119	1956847	66522	21.31
SRR8743052	44515352	4391662	39285343	838347	90.13	9170800	7130223	1962293	78284	22.25
SRR8743053	23573934	21771401	1730194	72339	7.65	43681478	43458236	165326	57916	0.51
SRR8743054	29719994	6678797	22636414	404783	77.53	13646108	12248031	1340791	57286	10.25
SRR8743055	38465802	5314632	32408061	743109	86.18	10928234	9257467	1584561	86206	15.29
SRR8743056	43241320	6020184	36448435	772701	86.08	12395994	10533495	1779150	83349	15.03
SRR8743057	37171908	3847129	32602889	721890	89.65	7998352	6377590	1555181	65581	20.26
SRR8743158	48558830	1709562	45769344	1079924	96.48	3842774	1600264	2110379	132131	58.36
SRR8743159	43377610	969743	41426806	981061	97.76	2283738	431898	1749161	102679	81.09
SRR8743160	43760674	1340027	41402278	1018369	96.94	3117354	1077215	1925279	114860	65.44
SRR8743161	48089874	1229632	45760534	1099708	97.44	2877090	659737	2088291	129062	77.07
SRR8743162	48221528	1522183	45506438	1192907	96.84	3463860	1293800	2041459	128601	62.65
SRR8743163	35790006	852060	34040700	897246	97.62	2043848	317518	1615579	110751	84.46
SRR8743164	26382416	877262	24871231	633923	96.67	1989478	777256	1104792	107430	60.93
SRR8743165	55555512	1427516	52674837	1453159	97.43	3338618	722295	2432168	184155	78.37
SRR8743166	64476026	1612077	61183521	1680428	97.5	3803676	730317	2866738	206621	80.8
SRR8743167	48613674	1416882	45986865	1209927	97.09	3289178	834128	2295321	159729	74.64
SRR8743168	38204270	887015	36386266	930989	97.68	2081650	395522	1589441	96687	81
SRR8743169	48527352	1770978	45506374	1250000	96.35	4034156	1605674	2284153	144329	60.2
SRR8743170	30728842	1107388	28814153	807301	96.4	2494610	1028074	1365663	100873	58.79
SRR8743171	55557654	1416662	52746004	1394988	97.45	3303096	703336	2461141	138619	78.71
SRR8743172	46184290	1797954	43298279	1088057	96.11	4201412	1664384	2397692	139336	60.39
SRR8743173	47149810	2084328	44109058	956424	95.58	4616978	2365734	2117117	134127	48.76
SRR8743174	55419990	2343151	51807460	1269379	95.77	5144584	2600546	2390353	153685	49.45
SRR8743175	45389962	1472080	42911572	1006310	96.76	3416998	1044710	2217760	154528	69.43
SRR8743176	55917274	3173013	51469344	1274917	94.33	6857476	4206767	2473458	177251	38.65
SRR8743177	35216016	2249126	32205100	761790	93.61	4803088	3170348	1525803	106937	33.99
SRR8743178	40221372	3072636	36255061	893675	92.36	6575500	4517500	1926271	131729	31.3
SRR8743179	47909620	4216235	42668675	1024710	91.2	8866742	6748270	1987642	130830	23.89
SRR8743180	39385284	3144485	35411385	829414	92.02	6619346	4889425	1620211	109710	26.13
SRR8743181	40021618	4802901	34434542	784175	88	10002586	8153840	1741063	107683	18.48
SRR8743182	43697316	3684027	39012653	1000636	91.57	7818172	5673362	1998963	145847	27.43
SRR8743183	58962886	6200034	51403887	1358965	89.48	12928482	10198429	2527770	202283	21.12
SRR8743184	61632450	6007223	54228234	1396993	90.25	12560512	9845795	2513339	201378	21.61
SRR8743185	40145712	3753562	35489732	902418	90.65	7872002	6002388	1743535	126079	23.75
SRR8743186	29184678	2885155	25646543	652980	90.11	6042306	4653182	1306460	82664	22.99
SRR8743187	70824398	4617719	64519277	1687402	93.48	9894820	6553692	3126686	214442	33.77
SRR8743188	31183686	2394849	28029442	759395	92.32	5075564	3597651	1388920	88993	29.12
SRR8743189	44359186	5401678	37909688	1047820	87.82	11184234	9133450	1929482	121302	18.34
SRR8743190	39838656	3398173	35470712	969771	91.47	7140674	5280028	1759828	100818	26.06
SRR8743191	50463930	6773253	42594828	1095849	86.58	13992190	11344811	2498301	149078	18.92
SRR8743192	50342944	3657501	45455398	1230045	92.73	7750828	5296753	2293720	160355	31.66
SRR8743193	41626504	3726838	36848772	1050894	91.05	7839894	5822227	1878736	138931	25.74
SRR8743194	44837672	3383798	40323615	1130259	92.45	7215280	4984492	2081466	149322	30.92
SRR8743195	53414822	3349746	48807278	1257798	93.73	7216120	4606264	2421631	188225	36.17
SRR8743196	54360964	2470766	50722281	1167917	95.45	5381774	2997055	2234743	149976	44.31
SRR8743197	50914020	4089383	45680123	1144514	91.97	8633526	6283213	2168213	182100	27.22
SRR8743198	57251284	3189370	52649400	1412514	94.43	6871262	4158722	2509658	202882	39.48
SRR8743199	47506118	2531770	43881956	1092392	94.67	5484538	3302539	2037483	144516	39.78
SRR8743200	40499396	3033027	36466567	999802	92.51	6510698	4432603	1919221	158874	31.92
SRR8743201	50764686	4282900	45398062	1083724	91.56	9015086	6700045	2166925	148116	25.68
SRR8743202	31473388	1595440	29297999	579949	94.93	3470948	1804554	1597812	68582	48.01
SRR8743203	34984586	2443476	31792211	748899	93.02	5207470	3534201	1576206	97063	32.13
SRR8743204	59776998	3918870	54576958	1281170	93.44	8399308	5643786	2578115	177407	32.81
SRR8743205	14101352	1342034	12438761	320557	90.48	2804436		618005	51782	23.88
SRR8743206	36267218	7917756	27680036	669426	78.17	16151192	14651480	1404354	95358	9.29
SRR8743207	38442462	3709110	33958342	775010	90.35	7805244	6083943	1625696	95605	22.05
SRR8743208	59711700	3695275	54596387	1420038	93.81	7878392	5255262	2462339	160791	33.3
SRR8743209	40196296	17832729	21812012	551555	55.64	35924074	34739038	1114869	70167	3.3
SRR8743210	75380254	3370022	70107586	1902646	95.53	7357576	3886113	3266972	204491	47.18
SRR8743211	46364582	4031003	41249399	1084180	91.31	8434074	6321682	1995379	117013	25.05
SRR8743212	49093570	2932921	45032647	1128002	94.03	6257158	3941288	2182121	133749	37.01
SRR8743213	42350996	2708700	38582489	1059807	93.6	5747414	3816443	1802708	128263	33.6
SRR8743214	38923280	4480919	33544669	897692	88.49	9315882	7544363	1653928	117591	19.02
SRR8743215	42776466	3657488	38166699	952279	91.45	7711144	5777126	1819693	114325	25.08
SRR8743216	40138372	1500614	37783989	853769	96.26	3353912	1569337	1671141	113434	53.21
SRR8743217	42592186	1041638	40570052	980496	97.55	2425688	649488	1686515	89685	73.22
SRR8743218	42693880	1000601	40746626	946653	97.66	2403496	468255	1841248	93993	80.52
SRR8743219	38374068	1203269	36246388	924411	96.86	2711612	1082020	1532290	97302	60.1
SRR8743220	48204012	1580233	45522454	1101325	96.72	3572376	1454605	1995122	122649	59.28
SRR8743221	40615714	988021	38685134	942559	97.57	2350812	553021	1697165	100626	76.48
SRR8743222	46920690	1573966	44348052	998672	96.65	3533232	1542202	1881960	109070	56.35
SRR8743223	36278492	1090419	34448502	739571	96.99	2499652	807317	1592831	99504	67.7
SRR8743224	41157594	1710107	38570731	876756	95.84	3843830	1809875	1920076	113879	52.91
SRR8743225	46258778	2548601	42613926	1096251	94.49	5517942	3374871	2017942	125129	38.84
SRR8743226	59724762	4227759	54126615	1370388	92.92	8977998	6317330	2474320	186348	29.64
SRR8743227	71108866	3010490	66432152	1666224	95.77	6621828	3549744	2849159	222925	46.39
SRR8743228	46953136	2634088	43301161	1017887	94.39	5716120	3481786	2110959	123375	39.09
SRR8743229	37801682	2426670	34508281	866731	93.58	5165632	3541342	1526447	97843	31.44
SRR8743230	40700562	2799513	36998963	902086	93.12	5978262	4035967	1825823	116472	32.49
SRR8743231	43494644	3183315	39341941	969388	92.68	6770490	4715031	1935643	119816	30.36
SRR8743232	44624756	3302591	40342994	979171	92.6	7019038	4969367	1905937	143734	29.2
SRR8743233	29886522	2424896	26823870	637756	91.89	5117080	3712199	1311737	93144	27.45
SRR8743234	47038674	3966716	42133524	938434	91.57	8394252	6067457	2200713	126082	27.72
SRR8743235	51542338	3268103	47203302	1070933	93.66	6973888	4569092	2243436	161360	34.48
SRR8743236	30003620	1756617	27568026	678977	94.15	3832762	2337960	1385837	108965	39
SRR8743237	34299832	2243824	31301386	754622	93.46	4779772	3185694	1488304	105774	33.35
SRR8743238	51360136	1702338	48486830	1170968	96.69	3830388	1441751	2245044	143593	62.36
SRR8743239	54145006	3164974	49678826	1301206	94.15	6785128	4287085	2328697	169346	36.82
SRR8743240	40538826	2129283	37467671	941872	94.75	4636064	2639001	1860113	136950	43.08
SRR8743241	51404856	2610294	47647395	1147167	94.92	5694788	3199682	2314842	180264	43.81
SRR8743242	50077554	3684777	45351982	1040795	92.64	7809326	5491068	2154580	163678	29.69
SRR8743243	107641864	5197970	99977837	2466057	95.17	11452972	5832981	5220102	399889	49.07
SRR8743244	44561136	3603814	39992656	964666	91.91	7589670	5528316	1934172	127182	27.16
SRR8743245	55924314	4772749	49861239	1290326	91.47	10048812	7459890	2394207	194715	25.76
SRR8743246	60810708	5475482	53932988	1402238	91	11486172	8684991	2601312	199869	24.39
SRR8743247	39147276	3192173	35022107	932996	91.85	6736026	4900192	1707467	128367	27.25
SRR8743248	28792656	2257467	25830723	704466	92.16	4784650	3391378	1294125	99147	29.12
SRR8743249	59226430	4516163	53272735	1437532	92.37	9570592	6803340	2590164	177088	28.91
SRR8743250	41137512	3265297	36840013	1032202	92.06	6909962	5072025	1732794	105143	26.6
SRR8743251	36747420	2805603	33065476	876341	92.37	5914870	4173031	1648712	93127	29.45
SRR8743252	36522524	7160162	28644945	717417	80.4	14632560	12833212	1678577	120771	12.3
SRR8743253	48816298	4165580	43387566	1263152	91.47	8748566	6446835	2146463	155268	26.31
SRR8743254	37214542	2480327	33871645	862570	93.34	5305038	3535452	1655427	114159	33.36
SRR8743255	51338352	3840630	46105278	1392444	92.52	8133578	5694691	2251072	187815	29.99
Total	4404936139	2.7689e+08	4034255020	9.37912e+07	93.3657	594505378	3.877e+08	1.95085e+08	1.06531e+07	47.223
Million Reads	4404.94	276.89	4034.26	46.8956		594.505	387.7	195.085	10.6531

### Sheet: RTX430
Sample	Total reads	Sorghum reference genome v3.1				Total number of reads unmapped to sorghum reference genome	BTX642 cultivar genome v1.1
		Aligned 0 times	Aligned exactly 1 times	Aligned >1 times	Overall alignment rate (%)		Aligned 0 times	Aligned exactly 1 times	Aligned >1 times	Overall alignment rate (%)
SRR8742861	40844502	877581	39155705	811216	97.85	2054886	264558	1594502	195826	87.13
SRR8742862	45427436	1450158	43118096	859182	96.81	3266896	1261503	1809202	196191	61.39
SRR8742863	41332370	997350	39517228	817792	97.59	2551518	407899	1926543	217076	84.01
SRR8742864	35499146	699272	34144525	655349	98.03	1653422	207390	1309600	136432	87.46
SRR8742865	42144334	1044494	40270396	829444	97.52	2412488	480119	1684690	247679	80.1
SRR8742866	41798322	1420312	39566530	811480	96.6	3307482	1180776	1878539	248167	64.3
SRR8742867	59179986	1556299	56339767	1283920	97.37	3548140	998861	2183519	365760	71.85
SRR8742868	34541832	1132341	32718798	690693	96.72	2512994	900719	1396946	215329	64.16
SRR8742869	38621804	975529	36830854	815421	97.47	2258494	304967	1647561	305966	86.5
SRR8742870	40486958	1290923	38355671	840364	96.81	2907872	942966	1683518	281388	67.57
SRR8742871	44472774	1031581	42503112	938081	97.68	2415976	315163	1756826	343987	86.96
SRR8742872	28663488	1097525	26978772	587191	96.17	2410288	1039778	1166000	204510	56.86
SRR8742873	57770430	1279274	55282484	1208672	97.79	2987124	435912	2243130	308082	85.41
SRR8742874	42501410	1455849	40178128	867433	96.57	3212100	1391116	1611954	209030	56.69
SRR8742875	41287664	1004919	39374416	908329	97.57	2472676	410488	1857742	204446	83.4
SRR8742876	46630430	1753786	43958555	918089	96.24	3879982	1831167	1830077	218738	52.8
SRR8742877	38110762	794803	36569953	746006	97.91	1852560	246259	1458448	147853	86.71
SRR8742878	36040054	1599026	33743880	697148	95.56	3508980	1876877	1480587	151516	46.51
SRR8742879	47690830	1569748	45140136	980946	96.71	3443934	1447665	1722784	273485	57.96
SRR8742880	40564566	1529506	38196666	838394	96.23	3355478	1572544	1567200	215734	53.14
SRR8742881	34792390	1912307	32207069	673014	94.5	4119990	2545637	1471627	102726	38.21
SRR8742882	45045708	1072827	43079085	893796	97.62	2511594	538957	1759517	213120	78.54
SRR8742883	31959362	1457464	29838305	663593	95.44	3433882	1687262	1596029	150591	50.86
SRR8742884	37538278	896731	35892707	748840	97.61	2087682	375017	1500469	212196	82.04
SRR8742885	51660066	3884089	46646174	1129803	92.48	8162970	5804706	1995998	362266	28.89
SRR8742886	55444410	1601084	52616640	1226686	97.11	3634618	1116782	2164228	353608	69.27
SRR8742887	40054346	2251432	37004756	798158	94.38	4789792	3100240	1489083	200469	35.27
SRR8742888	40861246	2821554	37244745	794947	93.09	5942522	4222599	1561745	158178	28.94
SRR8742889	42572790	2797227	38929342	846221	93.43	5934082	4070735	1718468	144879	31.4
SRR8742890	45530812	1870555	42790875	869382	95.89	4077210	2157906	1744800	174504	47.07
SRR8742891	48110416	2024468	45130803	955145	95.79	4411726	2264382	1871120	276224	48.67
SRR8742892	32483452	2197195	29703301	582956	93.24	4622008	3209662	1236364	175982	30.56
SRR8742893	23900108	5183372	18347910	368826	78.31	10555498	9563052	923216	69230	9.4
SRR8742894	35483228	4157072	30647277	678879	88.28	8629756	7090145	1367893	171718	17.84
SRR8742895	47086886	3428422	42713374	945090	92.72	7206216	5051648	1841745	312823	29.9
SRR8742896	37746412	4369501	32634228	742683	88.42	9005684	7382165	1383355	240164	18.03
SRR8742897	43720032	3110907	39789396	819729	92.88	6559194	4711140	1672152	175902	28.18
SRR8742898	37023604	2477944	33802189	743471	93.31	5247176	3590548	1462523	194105	31.57
SRR8742899	38920660	1562282	36570627	787751	95.99	3476714	1520023	1700537	256154	56.28
SRR8742900	42461906	1120559	40378690	962657	97.36	2550846	703933	1601238	245675	72.4
SRR8742901	28901832	964008	27345417	592407	96.66	2417866	774074	1508678	135114	67.99
SRR8742902	36502184	1019503	34720089	762592	97.21	2359550	683242	1513659	162649	71.04
SRR8742903	40362286	1613612	37911192	837482	96	3510222	1825443	1530858	153921	48
SRR8742904	45467624	3232089	41346585	888950	92.89	6785706	4846848	1767503	171355	28.57
SRR8742905	29132164	1731306	26791091	609767	94.06	3680246	2454628	1070299	155319	33.3
SRR8742906	30276162	2264919	27421377	589866	92.52	4747364	3431821	1181956	133587	27.71
SRR8742907	45779706	9436905	35501387	841414	79.39	19193644	17437046	1490869	265729	9.15
SRR8742908	37985454	4765230	32495647	724577	87.46	9789282	8239688	1348347	201247	15.83
SRR8742909	39501366	6014950	32772236	714180	84.77	12303404	10828020	1364685	110699	11.99
SRR8742910	46721170	6317336	39579546	824288	86.48	12940724	11075231	1656666	208827	14.42
SRR8742911	34341652	8629747	25191748	520157	74.87	17510326	16230620	1138709	140997	7.31
SRR8742912	29853580	6514276	22844969	494335	78.18	13287954	12118784	1040136	129034	8.8
SRR8742913	37361550	6177949	30510700	672901	83.46	12644456	11206800	1284954	152702	11.37
SRR8742915	44728196	8000683	35950831	776682	82.11	16324814	14522486	1620181	182147	11.04
SRR8742916	36437278	7798203	28020259	618816	78.6	15830984	14492309	1195258	143417	8.46
SRR8742917	38099718	789442	36567444	742832	97.93	1864780	294408	1422343	148029	84.21
SRR8742918	40558238	1540506	38243780	773952	96.2	3351290	1760684	1502604	88002	47.46
SRR8742919	39038302	1434496	36874007	729799	96.33	3366336	1443951	1755866	166519	57.11
SRR8742920	32197358	685606	30884167	627585	97.87	1623928	204487	1264553	154888	87.41
SRR8742921	41019516	829998	39420230	769288	97.98	1929328	369690	1420488	139150	80.84
SRR8742922	43449064	1417424	41195247	836393	96.74	3393068	1231632	1940774	220662	63.7
SRR8742923	41210256	1336434	39074337	799485	96.76	2975892	1200179	1576225	199488	59.67
SRR8742924	45030012	1568716	42627587	833709	96.52	3487666	1517104	1766548	204014	56.5
SRR8742925	31401950	792514	29973628	635808	97.48	2005804	328057	1469184	208563	83.64
SRR8742926	63678454	1435578	60941705	1301171	97.75	3370814	522440	2471757	376617	84.5
SRR8742928	50414832	1135864	48194945	1084023	97.75	2672518	358060	2010413	304045	86.6
SRR8742929	37483126	1353663	35432994	696469	96.39	3052674	1251216	1624793	176665	59.01
SRR8742930	41018924	1051935	39228869	738120	97.44	2426362	429580	1846246	150536	82.3
SRR8742931	30876312	1066043	29236654	573615	96.55	2481404	879943	1434400	167061	64.54
SRR8742932	41398104	1253931	39365686	778487	96.97	2858812	795454	1799337	264021	72.18
SRR8742933	39874316	1491216	37528327	854773	96.26	3319972	1529695	1642349	147928	53.92
SRR8742934	48651280	1756124	45996552	898604	96.39	3888566	1805068	1867937	215561	53.58
SRR8742935	45892822	1099183	43894534	899105	97.6	2623414	381670	1989514	252230	85.45
SRR8742936	43075904	1217983	41000549	857372	97.17	2772302	921446	1683193	167663	66.76
SRR8742937	52619674	1368047	50181561	1070066	97.4	3139886	790038	2102135	247713	74.84
SRR8742938	48783718	1356510	46436018	991190	97.22	3134876	799979	2055580	279317	74.48
SRR8742939	48305898	2611729	44698698	995471	94.59	5581288	3436375	1949230	195683	38.43
SRR8742940	34124488	1330021	32068697	725770	96.1	3220550	1268163	1772261	180126	60.62
SRR8742941	33367036	2002445	30691439	673152	94	4270180	2676691	1331507	261982	37.32
SRR8742942	52045642	4437391	46613424	994827	91.47	9232678	7010980	2012876	208822	24.06
SRR8742943	38898382	3026061	35167162	705159	92.22	6353332	4627397	1570899	155036	27.17
SRR8742944	37628046	2571878	34323907	732261	93.16	5483738	3796685	1524012	163041	30.76
SRR8742946	56441792	5844949	49501532	1095311	89.64	12105154	9712531	2049517	343106	19.77
SRR8742947	44866674	4482855	39538010	845809	90.01	9266230	7437100	1599200	229930	19.74
SRR8742948	37202142	4006691	32477895	717556	89.23	8270298	6791246	1330573	148479	17.88
SRR8742949	33500878	2683349	30186361	631168	91.99	5627102	4105669	1298883	222550	27.04
SRR8742950	41230332	4531898	35939198	759236	89.01	9358698	7712589	1496099	150010	17.59
SRR8742951	44714916	4700509	39202900	811507	89.49	9700598	7943376	1550424	206798	18.11
SRR8742952	28335794	5777241	22116291	442262	79.61	11795634	10678926	1014199	102509	9.47
SRR8742953	40546662	4933396	34932996	680270	87.83	10186108	8503142	1498958	184008	16.52
SRR8742954	33381830	8306328	24565679	509823	75.12	16838848	15490386	1216129	132333	8.01
SRR8742955	38535952	5307645	32545299	683008	86.23	10884970	9247661	1418206	219103	15.04
SRR8742956	27880946	4685327	22721555	474064	83.2	9563952	8495243	956235	112474	11.17
SRR8742957	41428416	7193312	33367567	867537	82.64	14722196	13014049	1471623	236524	11.6
SRR8743058	37310432	1593672	34889502	827258	95.73	3443012	1634434	1394627	413951	52.53
SRR8743059	38787014	1179873	36717137	890004	96.96	2661268	635867	1563763	461638	76.11
SRR8743060	43607992	1561524	41098211	948257	96.42	3512038	1175918	1828525	507595	66.52
SRR8743061	22785774	801978	21454124	529672	96.48	1750550	679292	820945	250313	61.2
SRR8743062	50122776	1793782	47119890	1209104	96.42	3939362	1267297	2002162	669903	67.83
SRR8743063	42268580	1190556	40057288	1020736	97.18	2717524	443147	1770137	504240	83.69
SRR8743064	56708896	1694276	53469559	1545061	97.01	3804822	654820	2289129	860873	82.79
SRR8743065	62189768	2177541	58352342	1659885	96.5	4803184	1351733	2458652	992799	71.86
SRR8743066	36731596	1092411	34690681	948504	97.03	2454236	470545	1456897	526794	80.83
SRR8743067	29396388	870002	27794883	731503	97.04	1950468	318175	1207022	425271	83.69
SRR8743068	32808070	1283406	30713736	810928	96.09	2819582	910012	1384606	524964	67.73
SRR8743069	37064140	1533370	34589828	940942	95.86	3392924	1159222	1636407	597295	65.83
SRR8743070	41318588	1277038	38949285	1092265	96.91	2874240	474398	1768069	631773	83.49
SRR8743071	57111572	2165937	53506397	1439238	96.21	4780044	1628188	2436003	715853	65.94
SRR8743072	64274274	1945671	60664435	1664168	96.97	4380690	771584	2806424	802682	82.39
SRR8743073	45931278	1886560	42905828	1138890	95.89	4406670	1355984	2346325	704361	69.23
SRR8743074	49121154	3026972	45022108	1072074	93.84	6437230	3736527	2023997	676706	41.95
SRR8743075	48446068	1807831	45561576	1076661	96.27	4014700	1271479	2071749	671472	68.33
SRR8743076	37100992	1386277	34912456	802259	96.26	3104776	881345	1628856	594575	71.61
SRR8743077	54931112	2285591	51364242	1281279	95.84	4993434	1875498	2295429	822507	62.44
SRR8743078	49478322	2182873	46146277	1149172	95.59	4781280	1844425	2164094	772761	61.42
SRR8743079	40826788	2176848	37707803	942137	94.67	4714756	2307919	1780872	625965	51.05
SRR8743080	53298338	3898149	48166195	1233994	92.69	8219112	5535162	2098392	585558	32.65
SRR8743081	55195738	4288543	49702792	1204403	92.23	9006080	5999304	2278452	728324	33.39
SRR8743082	37209486	4552214	31865240	792032	87.77	9437894	7347663	1580035	510196	22.15
SRR8743083	57297396	4862062	51101847	1333487	91.51	10188414	6906535	2342991	938888	32.21
SRR8743085	62813768	5587614	55777818	1448336	91.1	11701488	8104338	2685997	911153	30.74
SRR8743086	44166080	2615095	40570217	980768	94.08	5585932	3082363	1878533	625036	44.82
SRR8743087	43266912	2730870	39505649	1030393	93.69	5859618	3464665	1904094	490859	40.87
SRR8743088	33250926	2061040	30449328	740558	93.8	4424532	2436143	1462408	525981	44.94
SRR8743089	49485568	3240092	44990565	1254911	93.45	6891166	4084797	2171124	635245	40.72
SRR8743090	48501852	4398101	42972099	1131652	90.93	9190882	6470882	2107615	612385	29.59
SRR8743091	13946418	6164276	7603396	178746	55.8	12361138	11793722	482652	84764	4.59
SRR8743092	50931644	7131114	42738036	1062494	86	14718326	11628701	2543033	546592	20.99
SRR8743093	40692168	3568575	36098485	1025108	91.23	7514420	5025799	1812635	675986	33.12
SRR8743094	40399860	2934879	36451464	1013517	92.74	6250982	3720563	1846478	683941	40.48
SRR8743095	51215648	4318620	45589927	1307101	91.57	9048848	5920556	2246249	882043	34.57
SRR8743096	40131556	5260907	33934837	935812	86.89	11256190	8658023	2134593	463574	23.08
SRR8743097	52477136	3672429	47641572	1163135	93	7751226	4912532	2127819	710875	36.62
SRR8743098	40427070	3238567	36303544	884959	91.99	6826134	4571305	1722711	532118	33.03
SRR8743099	49322346	2912903	45194114	1215329	94.09	6210924	3460288	2081033	669603	44.29
SRR8743100	56229894	4254130	50635210	1340554	92.43	8926570	5807838	2266790	851942	34.94
SRR8743101	42509066	2713850	38747187	1048029	93.62	5778954	3349651	1772963	656340	42.04
SRR8743102	57680738	4075510	52214283	1390945	92.93	8574592	5487160	2351576	735856	36.01
SRR8743103	54937306	6113911	47670644	1152751	88.87	12645238	9688568	2253091	703579	23.38
SRR8743104	39495714	3802176	34801468	892070	90.37	7936352	5630393	1720549	585410	29.06
SRR8743105	61161540	7952605	52043961	1164974	87	16382224	13183574	2415068	783582	19.53
SRR8743106	27961620	2935602	24370742	655276	89.5	6096214	4431393	1137942	526879	27.31
SRR8743107	43021446	15486685	26897437	637324	64	31266654	29637844	1216789	412021	5.21
SRR8743108	45449066	11224233	33476886	747947	75.3	22759632	20798299	1458129	503204	8.62
SRR8743109	41167738	7910496	32420477	836765	80.78	16104022	14154559	1416453	533010	12.11
SRR8743110	46122920	11785049	33455826	882045	74.45	23889212	21831224	1549415	508573	8.61
SRR8743111	24674698	13053448	11351417	269833	47.1	26298626	25353904	769647	175075	3.59
SRR8743112	33191564	13114651	19542074	534839	60.49	26461410	25212551	925172	323687	4.72
SRR8743113	51966874	9608215	41258559	1100100	81.51	19573698	17123904	1871177	578617	12.52
SRR8743114	41452906	7428758	33169529	854619	82.08	15197018	13131783	1547202	518033	13.59
SRR8743115	62725016	5457355	55697262	1570399	91.3	11411212	7825694	2591750	993768	31.42
SRR8743116	49498046	5042034	43335712	1120300	89.81	10460386	7755041	1963359	741986	25.86
SRR8743117	41882214	1867112	39127539	887563	95.54	4040290	2132234	1586570	321486	47.23
SRR8743118	44330966	1175316	42171275	984375	97.35	2672092	566357	1726302	379433	78.8
SRR8743119	44120644	1083904	41943184	1093556	97.54	2483864	476649	1616619	390596	80.81
SRR8743120	39856398	1414617	37540807	900974	96.45	3134452	1195173	1519593	419686	61.87
SRR8743121	41160366	1535096	38685892	939378	96.27	3371552	1436280	1529176	406096	57.4
SRR8743122	48440688	1257539	46086543	1096606	97.4	2893800	498336	1888923	506541	82.78
SRR8743123	40934106	2472944	37550630	910532	93.96	5272992	3309413	1632677	330902	37.24
SRR8743124	34912704	1511191	32642077	759436	95.67	3309720	1422682	1498790	388248	57.02
SRR8743125	38109732	1538713	35719821	851198	95.96	3388506	1511469	1514543	362494	55.39
SRR8743126	53026808	3310783	48376618	1339407	93.76	7034186	4354602	2059130	620454	38.09
SRR8743128	26258458	1633229	24001308	623921	93.78	3471772	2095934	1030050	345788	39.63
SRR8743129	44778620	2781602	40865803	1131215	93.79	5952116	3690487	1890957	370672	38
SRR8743130	41250998	4245747	36022352	982899	89.71	8836088	6652650	1733043	450395	24.71
SRR8743131	38565624	1934464	35702911	928249	94.98	4225274	2067522	1726226	431526	51.07
SRR8743132	48761122	4126373	43506911	1127838	91.54	8671886	5782787	2232818	656281	33.32
SRR8743133	48381300	3153749	44159844	1067707	93.48	6723956	4093218	2105967	524771	39.12
SRR8743134	57874558	4579491	52064547	1230520	92.09	9664912	6480851	2461020	723041	32.94
SRR8743135	42563626	4346895	37315377	901354	89.79	9098436	6613526	1891321	593589	27.31
SRR8743136	53512620	6554672	45893219	1064729	87.75	13546660	10613786	2268879	663995	21.65
SRR8743137	44595512	3589612	40001880	1004020	91.95	7518246	5164486	1800361	553399	31.31
SRR8743138	41051306	4165664	36014965	870677	89.85	8709758	6394115	1815301	500342	26.59
SRR8743139	49545888	3150922	45168892	1226074	93.64	6681116	4001960	2051688	627468	40.1
SRR8743140	51256054	3189670	46809059	1257325	93.78	6817544	3760945	2273243	783356	44.83
SRR8743141	49336222	2469543	45647884	1218795	94.99	5367132	2321180	2240929	805023	56.75
SRR8743142	46687916	2796117	42732589	1159210	94.01	5997252	3432193	2035456	529603	42.77
SRR8743143	48273840	2636341	44522259	1115240	94.54	5666842	2959987	2083485	623370	47.77
SRR8743144	40152538	2489651	36716152	946735	93.8	5369336	2831465	1908133	629738	47.27
SRR8743146	35850320	2913353	32114218	822749	91.87	6143866	4055735	1590555	497576	33.99
SRR8743147	54664314	4747809	48668533	1247972	91.31	9956302	6751954	2380270	824078	32.18
SRR8743148	28487102	2956535	24872436	658131	89.62	6171700	4448868	1244066	478766	27.92
SRR8743149	51796188	4770444	45804046	1221698	90.79	9987834	7140084	2270714	577036	28.51
SRR8743150	45298712	4641989	39556948	1099775	89.75	9659518	7067207	1923844	668467	26.84
SRR8743151	47083386	4877537	41068245	1137604	89.64	10166228	7157152	2298761	710315	29.6
SRR8743152	35201306	9272927	25272854	655525	73.66	18823030	16739970	1669102	413958	11.07
SRR8743153	31920988	7704483	23646820	569685	75.86	15686826	13643862	1573371	469593	13.02
SRR8743154	44586260	10166725	33604832	814703	77.2	20756010	17848700	2391080	516230	14.01
SRR8743155	44079718	2920374	39973756	1185588	93.37	6242356	3760243	1911542	570571	39.76
SRR8743156	38302794	4671369	32674477	956948	87.8	9634222	7399465	1592006	642751	23.2
SRR8743157	43750704	3114808	39458345	1177551	92.88	6571304	3990712	1873250	707342	39.27
Total	4074902688	3.18865e+08	3.66921e+09	86832096	91.7714	671080662	4.67696e+08	165499835	3.78848e+07	44.8125
Million Reads	4074.9	318.865	3669.21	43.416		671.081	467.696	165.5	37.8848
