## Supplemental Data S9 for "Uncovering Long Non-Coding RNAs and Exploring Gene Coexpression Patterns in Sorghum Genomics"

### Sheet: Summary
	Cultivar	Tissue	No. of lncRNA	No. of genes have trans triplex with pvalue < 0.01 and |PCC| > 0.9
	BTX642	Leaf	15	25
	BTX642	Roots	12	19
	RTX430	Leaf	6	12
	RTX430	Roots	7	17

### Sheet: BTX642-Leaf
Chromosome	TSS	Gene	Strand	Triplex_start	Triplex_end	Triplex_id	Score	Triplex_strand	LncRNA	PCC	TF_annotation
chromosome_4	58219944	SbiBTX642.04G320500	(-)	58219233	58219253	Sb.Prom00023269	19	(-)	BTX642.Lnc07G27774.1	0.993228	AP2/ERF-ERF-73
chromosome_9	3520693	SbiBTX642.09G037500	(-)	3520060	3520077	Sb.Prom00037129	17	(-)	BTX642.Lnc02G10949.1	0.908045	MYB-121
chromosome_9	3520693	SbiBTX642.09G037500	(-)	3520060	3520080	Sb.Prom00037131	19	(-)	BTX642.Lnc02G11596.3	0.935664	MYB-121
chromosome_9	3520693	SbiBTX642.09G037500	(-)	3520069	3520086	Sb.Prom00037145	17	(-)	BTX642.nov05G16779.1	0.948477	MYB-121
chromosome_9	3520746	SbiBTX642.09G037500	(-)	3520060	3520077	Sb.Prom00037152	17	(-)	BTX642.Lnc02G10949.1	0.908045	MYB-121
chromosome_9	3520746	SbiBTX642.09G037500	(-)	3520060	3520080	Sb.Prom00037154	19	(-)	BTX642.Lnc02G11596.3	0.935664	MYB-121
chromosome_9	3520746	SbiBTX642.09G037500	(-)	3520069	3520086	Sb.Prom00037168	17	(-)	BTX642.nov05G16779.1	0.948477	MYB-121
chromosome_9	151901	SbiBTX642.09G001400	(+)	151937	151953	Sb.Prom00035696	16	(+)	BTX642.Lnc06G27072.1	0.914599	PHD-132
chromosome_4	56205153	SbiBTX642.04G293200	(+)	56204342	56204358	Sb.Prom00022743	16	(+)	BTX642.Lnc02G10949.1	0.939173	bHLH-109
chromosome_4	63181816	SbiBTX642.04G386800	(-)	63181429	63181445	Sb.Prom00024465	16	(+)	BTX642.Lnc03G17071.4	0.982405	bZIP-63
chromosome_1	8911092	SbiBTX642.01G120700	(+)	8910745	8910765	Sb.Prom0001283	19	(+)	BTX642.Lnc07G27774.1	0.950384	NA
chromosome_1	8911112	SbiBTX642.01G120700	(+)	8910745	8910765	Sb.Prom0001286	19	(+)	BTX642.Lnc07G27774.1	0.950384	NA
chromosome_1	10014610	SbiBTX642.01G133900	(+)	10014571	10014591	Sb.Prom0001311	19	(-)	BTX642.Lnc06G27072.1	0.963103	NA
chromosome_1	10014610	SbiBTX642.01G133900	(+)	10014577	10014597	Sb.Prom0001312	20	(-)	BTX642.Lnc06G27072.1	0.963103	NA
chromosome_1	10014610	SbiBTX642.01G133900	(+)	10014582	10014598	Sb.Prom0001313	16	(-)	BTX642.Lnc06G27072.1	0.963103	NA
chromosome_1	10014611	SbiBTX642.01G133900	(+)	10014571	10014591	Sb.Prom0001316	19	(-)	BTX642.Lnc06G27072.1	0.963103	NA
chromosome_1	10014611	SbiBTX642.01G133900	(+)	10014577	10014597	Sb.Prom0001317	20	(-)	BTX642.Lnc06G27072.1	0.963103	NA
chromosome_1	10014611	SbiBTX642.01G133900	(+)	10014582	10014598	Sb.Prom0001318	16	(-)	BTX642.Lnc06G27072.1	0.963103	NA
chromosome_1	10015484	SbiBTX642.01G133900	(+)	10014571	10014591	Sb.Prom0001321	19	(-)	BTX642.Lnc06G27072.1	0.963103	NA
chromosome_1	10015484	SbiBTX642.01G133900	(+)	10014577	10014597	Sb.Prom0001322	20	(-)	BTX642.Lnc06G27072.1	0.963103	NA
chromosome_1	10015484	SbiBTX642.01G133900	(+)	10014582	10014598	Sb.Prom0001323	16	(-)	BTX642.Lnc06G27072.1	0.963103	NA
chromosome_1	12284365	SbiBTX642.01G158700	(-)	12283961	12283977	Sb.Prom0001577	16	(+)	BTX642.Lnc02G11596.3	0.975938	NA
chromosome_1	12284365	SbiBTX642.01G158700	(-)	12283948	12283965	Sb.Prom0001590	17	(+)	BTX642.Lnc03G17071.4	0.964858	NA
chromosome_1	14783319	SbiBTX642.01G182000	(+)	14783413	14783429	Sb.Prom0002260	16	(-)	BTX642.Lnc10G8206.9	0.994623	NA
chromosome_1	14783332	SbiBTX642.01G182000	(+)	14783413	14783429	Sb.Prom0002268	16	(-)	BTX642.Lnc10G8206.9	0.994623	NA
chromosome_1	14784162	SbiBTX642.01G182000	(+)	14783413	14783429	Sb.Prom0002276	16	(-)	BTX642.Lnc10G8206.9	0.994623	NA
chromosome_1	63960084	SbiBTX642.01G363400	(+)	63960154	63960175	Sb.Prom0003942	20	(-)	BTX642.Lnc01G2917.1	0.96246	NA
chromosome_2	74690538	SbiBTX642.02G391700	(-)	74690480	74690501	Sb.Prom00010465	20	(+)	BTX642.Lnc02G10949.1	0.945257	NA
chromosome_2	74690538	SbiBTX642.02G391700	(-)	74690485	74690501	Sb.Prom00010466	16	(+)	BTX642.Lnc02G11596.3	0.970165	NA
chromosome_2	74690538	SbiBTX642.02G391700	(-)	74690485	74690501	Sb.Prom00010467	16	(+)	BTX642.Lnc02G11596.3	0.970165	NA
chromosome_2	74690555	SbiBTX642.02G391700	(-)	74690480	74690501	Sb.Prom00010478	20	(+)	BTX642.Lnc02G10949.1	0.945257	NA
chromosome_2	74690555	SbiBTX642.02G391700	(-)	74690485	74690501	Sb.Prom00010479	16	(+)	BTX642.Lnc02G11596.3	0.970165	NA
chromosome_2	74690555	SbiBTX642.02G391700	(-)	74690485	74690501	Sb.Prom00010480	16	(+)	BTX642.Lnc02G11596.3	0.970165	NA
chromosome_3	3958999	SbiBTX642.03G045400	(+)	3959138	3959154	Sb.Prom00013007	16	(-)	BTX642.Lnc02G11596.3	0.932733	NA
chromosome_3	3959114	SbiBTX642.03G045400	(+)	3959138	3959154	Sb.Prom00013023	16	(-)	BTX642.Lnc02G11596.3	0.932733	NA
chromosome_3	7076196	SbiBTX642.03G086300	(-)	7075625	7075645	Sb.Prom00013919	19	(-)	BTX642.Lnc06G27072.1	0.92451	NA
chromosome_3	12912476	SbiBTX642.03G142500	(+)	12912498	12912515	Sb.Prom00014618	17	(+)	BTX642.nov10G6422.2	0.982557	NA
chromosome_3	12912476	SbiBTX642.03G142500	(+)	12912498	12912514	Sb.Prom00014619	16	(+)	BTX642.nov10G6422.2	0.982557	NA
chromosome_3	12912481	SbiBTX642.03G142500	(+)	12912498	12912515	Sb.Prom00014626	17	(+)	BTX642.nov10G6422.2	0.982557	NA
chromosome_3	12912481	SbiBTX642.03G142500	(+)	12912498	12912514	Sb.Prom00014627	16	(+)	BTX642.nov10G6422.2	0.982557	NA
chromosome_3	58523001	SbiBTX642.03G259900	(-)	58522880	58522896	Sb.Prom00015479	16	(+)	BTX642.Lnc06G24059.1	0.952627	NA
chromosome_3	72526248	SbiBTX642.03G448100	(-)	72525908	72525929	Sb.Prom00018412	20	(+)	BTX642.Lnc08G30038.2	0.937865	NA
chromosome_3	73861546	SbiBTX642.03G467300	(+)	73861654	73861670	Sb.Prom00018726	16	(-)	BTX642.Lnc04G18752.2	0.986844	NA
chromosome_4	134859	SbiBTX642.04G001300	(+)	134914	134935	Sb.Prom00019126	20	(-)	BTX642.Lnc07G27774.1	0.994722	NA
chromosome_4	134859	SbiBTX642.04G001300	(+)	134915	134939	Sb.Prom00019127	23	(-)	BTX642.Lnc07G27774.1	0.994722	NA
chromosome_4	3798972	SbiBTX642.04G053200	(-)	3798171	3798191	Sb.Prom00019909	19	(-)	BTX642.Lnc02G10949.1	0.970882	NA
chromosome_4	3798972	SbiBTX642.04G053200	(-)	3798175	3798199	Sb.Prom00019910	23	(-)	BTX642.Lnc02G11596.3	0.97155	NA
chromosome_4	3798972	SbiBTX642.04G053200	(-)	3798175	3798191	Sb.Prom00019911	16	(-)	BTX642.Lnc02G11596.3	0.97155	NA
chromosome_4	11187461	SbiBTX642.04G121600	(-)	11187308	11187324	Sb.Prom00021289	16	(+)	BTX642.Lnc04G21541.2	0.951425	NA
chromosome_5	68965951	SbiBTX642.05G206100	(+)	68965627	68965644	Sb.Prom00026705	17	(-)	BTX642.nov10G5226.1	0.967711	NA
chromosome_6	50559575	SbiBTX642.06G147100	(+)	50559756	50559777	Sb.Prom00028117	20	(-)	BTX642.Lnc03G17071.4	0.984451	NA
chromosome_6	50559575	SbiBTX642.06G147100	(+)	50559756	50559777	Sb.Prom00028119	20	(-)	BTX642.Lnc03G17071.4	0.984451	NA
chromosome_6	50559575	SbiBTX642.06G147100	(+)	50559756	50559777	Sb.Prom00028121	20	(-)	BTX642.Lnc03G17071.4	0.984451	NA
chromosome_6	50559855	SbiBTX642.06G147100	(+)	50559756	50559777	Sb.Prom00028123	20	(-)	BTX642.Lnc03G17071.4	0.984451	NA
chromosome_6	50560069	SbiBTX642.06G147100	(+)	50559756	50559777	Sb.Prom00028125	20	(-)	BTX642.Lnc03G17071.4	0.984451	NA
chromosome_6	55396756	SbiBTX642.06G207500	(+)	55396895	55396916	Sb.Prom00028561	20	(-)	BTX642.Lnc02G10949.1	0.905651	NA
chromosome_6	55396756	SbiBTX642.06G207500	(+)	55396901	55396921	Sb.Prom00028562	19	(-)	BTX642.Lnc02G11596.3	0.910185	NA
chromosome_7	46728611	SbiBTX642.07G123500	(+)	46728604	46728621	Sb.Prom00031347	17	(+)	BTX642.Lnc07G27774.1	0.932696	NA
chromosome_7	46729431	SbiBTX642.07G123500	(+)	46728604	46728621	Sb.Prom00031396	17	(+)	BTX642.Lnc07G27774.1	0.932696	NA
chromosome_9	42325982	SbiBTX642.09G117400	(-)	42325118	42325134	Sb.Prom00038272	16	(-)	BTX642.Lnc02G8962.3	0.955277	NA

### Sheet: BTX642-Roots
Chromosome	TSS	Gene	Strand	Triplex_start	Triplex_end	Triplex_id	Score	Triplex_strand	LncRNA	PCC	TF_annotation
chromosome_1	12284365	SbiBTX642.01G158700	(-)	12283948	12283965	Sb.Prom0001590	17	(+)	BTX642.Lnc03G17071.4	0.910049	NA
chromosome_1	33076926	SbiBTX642.01G271000	(+)	33077061	33077077	Sb.Prom0003116	16	(-)	BTX642.Lnc02G8962.3	0.907941	NA
chromosome_1	68167067	SbiBTX642.01G405500	(+)	68166885	68166906	Sb.Prom0004160	20	(+)	BTX642.Lnc10G7117.1	0.913928	NA
chromosome_1	68167067	SbiBTX642.01G405500	(+)	68166842	68166862	Sb.Prom0004161	19	(+)	BTX642.Lnc10G7117.1	0.913928	NA
chromosome_1	68167291	SbiBTX642.01G405500	(+)	68166885	68166906	Sb.Prom0004213	20	(+)	BTX642.Lnc10G7117.1	0.913928	NA
chromosome_1	68167291	SbiBTX642.01G405500	(+)	68166842	68166862	Sb.Prom0004214	19	(+)	BTX642.Lnc10G7117.1	0.913928	NA
chromosome_1	68167330	SbiBTX642.01G405500	(+)	68166885	68166906	Sb.Prom0004266	20	(+)	BTX642.Lnc10G7117.1	0.913928	NA
chromosome_1	68167330	SbiBTX642.01G405500	(+)	68166842	68166862	Sb.Prom0004267	19	(+)	BTX642.Lnc10G7117.1	0.913928	NA
chromosome_1	68167393	SbiBTX642.01G405500	(+)	68166885	68166906	Sb.Prom0004319	20	(+)	BTX642.Lnc10G7117.1	0.913928	NA
chromosome_1	68167393	SbiBTX642.01G405500	(+)	68166842	68166862	Sb.Prom0004320	19	(+)	BTX642.Lnc10G7117.1	0.913928	NA
chromosome_2	11607619	SbiBTX642.02G100700	(+)	11607129	11607147	Sb.Prom0007584	18	(-)	BTX642.Lnc07G29546.2	0.945373	NA
chromosome_3	6438559	SbiBTX642.03G079000	(-)	6437905	6437921	Sb.Prom00013799	16	(-)	BTX642.Lnc02G8962.3	0.923065	NA
chromosome_3	16880013	SbiBTX642.03G162700	(+)	16880178	16880199	Sb.Prom00014850	20	(-)	BTX642.Lnc02G10949.1	0.955715	NA
chromosome_3	19204300	SbiBTX642.03G169300	(-)	19204262	19204279	Sb.Prom00014884	17	(-)	BTX642.Lnc05G22794.2	0.911888	NA
chromosome_3	74375068	SbiBTX642.03G475900	(-)	74374970	74374987	Sb.Prom00019014	17	(+)	BTX642.Lnc10G8711.1	0.938012	NA
chromosome_4	10384294	SbiBTX642.04G116700	(-)	10383409	10383425	Sb.Prom00021253	16	(+)	BTX642.Lnc04G21541.2	0.966398	NA
chromosome_4	11187461	SbiBTX642.04G121600	(-)	11187308	11187324	Sb.Prom00021289	16	(+)	BTX642.Lnc04G21541.2	0.967812	NA
chromosome_4	45902796	SbiBTX642.04G180200	(+)	45902838	45902855	Sb.Prom00021832	17	(+)	BTX642.Lnc02G10949.1	0.976953	NA
chromosome_4	45902796	SbiBTX642.04G180200	(+)	45902838	45902854	Sb.Prom00021833	16	(+)	BTX642.Lnc02G10949.1	0.976953	NA
chromosome_4	45902796	SbiBTX642.04G180200	(+)	45902837	45902855	Sb.Prom00021836	18	(+)	BTX642.nov04G14630.1	0.935903	NA
chromosome_5	7529366	SbiBTX642.05G066800	(+)	7529208	7529225	Sb.Prom00025795	17	(-)	BTX642.nov01G4570.3	0.961794	NA
chromosome_5	7529366	SbiBTX642.05G066800	(+)	7529208	7529225	Sb.Prom00025957	17	(-)	BTX642.nov01G4570.3	0.961794	NA
chromosome_5	9059714	SbiBTX642.05G074600	(-)	9059568	9059584	Sb.Prom00026003	16	(-)	BTX642.Lnc02G8962.3	0.931701	NA
chromosome_6	55684665	SbiBTX642.06G211900	(-)	55683854	55683870	Sb.Prom00028720	16	(+)	BTX642.Lnc10G7402.1	0.936471	NA
chromosome_7	54805604	SbiBTX642.07G146400	(-)	54805273	54805293	Sb.Prom00031580	19	(+)	BTX642.Lnc02G10949.1	0.99006	NA
chromosome_7	54805604	SbiBTX642.07G146400	(-)	54805273	54805293	Sb.Prom00031581	19	(+)	BTX642.Lnc03G17071.4	0.988239	NA
chromosome_8	3276325	SbiBTX642.08G038000	(+)	3275330	3275346	Sb.Prom00034089	16	(-)	BTX642.Lnc02G8962.3	0.940419	NA
chromosome_9	53122847	SbiBTX642.09G218700	(+)	53122841	53122857	Sb.Prom00039582	16	(-)	BTX642.nov01G4570.3	0.975095	NA
chromosome_10	9921062	SbiBTX642.10G109200	(+)	9921093	9921109	Sb.Prom00042619	16	(-)	BTX642.nov10G5505.1	0.988524	NA
chromosome_10	9921062	SbiBTX642.10G109200	(+)	9921093	9921114	Sb.Prom00042620	21	(-)	BTX642.nov10G5505.1	0.988524	NA
chromosome_10	9921062	SbiBTX642.10G109200	(+)	9921093	9921119	Sb.Prom00042621	26	(-)	BTX642.nov10G5505.1	0.988524	NA
chromosome_10	9921062	SbiBTX642.10G109200	(+)	9921094	9921124	Sb.Prom00042622	30	(-)	BTX642.nov10G5505.1	0.988524	NA
chromosome_10	9921062	SbiBTX642.10G109200	(+)	9921093	9921123	Sb.Prom00042623	30	(-)	BTX642.nov10G5505.1	0.988524	NA
chromosome_10	9921062	SbiBTX642.10G109200	(+)	9921100	9921130	Sb.Prom00042624	30	(-)	BTX642.nov10G5505.1	0.988524	NA
chromosome_10	9921062	SbiBTX642.10G109200	(+)	9921099	9921129	Sb.Prom00042625	30	(-)	BTX642.nov10G5505.1	0.988524	NA
chromosome_10	9921062	SbiBTX642.10G109200	(+)	9921098	9921128	Sb.Prom00042626	30	(-)	BTX642.nov10G5505.1	0.988524	NA
chromosome_10	9921062	SbiBTX642.10G109200	(+)	9921097	9921127	Sb.Prom00042627	30	(-)	BTX642.nov10G5505.1	0.988524	NA
chromosome_10	9921062	SbiBTX642.10G109200	(+)	9921096	9921126	Sb.Prom00042628	30	(-)	BTX642.nov10G5505.1	0.988524	NA
chromosome_10	9921062	SbiBTX642.10G109200	(+)	9921095	9921125	Sb.Prom00042629	30	(-)	BTX642.nov10G5505.1	0.988524	NA
chromosome_10	9921062	SbiBTX642.10G109200	(+)	9921094	9921124	Sb.Prom00042630	30	(-)	BTX642.nov10G5505.1	0.988524	NA
chromosome_10	9921062	SbiBTX642.10G109200	(+)	9921093	9921123	Sb.Prom00042631	30	(-)	BTX642.nov10G5505.1	0.988524	NA
chromosome_10	9921062	SbiBTX642.10G109200	(+)	9921092	9921122	Sb.Prom00042632	30	(-)	BTX642.nov10G5505.1	0.988524	NA
chromosome_10	9921062	SbiBTX642.10G109200	(+)	9921099	9921129	Sb.Prom00042633	30	(-)	BTX642.nov10G5505.1	0.988524	NA
chromosome_10	9921062	SbiBTX642.10G109200	(+)	9921098	9921128	Sb.Prom00042634	30	(-)	BTX642.nov10G5505.1	0.988524	NA
chromosome_10	9921062	SbiBTX642.10G109200	(+)	9921103	9921129	Sb.Prom00042635	26	(-)	BTX642.nov10G5505.1	0.988524	NA
chromosome_10	9921062	SbiBTX642.10G109200	(+)	9921108	9921129	Sb.Prom00042636	21	(-)	BTX642.nov10G5505.1	0.988524	NA
chromosome_10	9921062	SbiBTX642.10G109200	(+)	9921113	9921129	Sb.Prom00042637	16	(-)	BTX642.nov10G5505.1	0.988524	NA
chromosome_10	16911561	SbiBTX642.10G136300	(+)	16911731	16911748	Sb.Prom00043079	17	(-)	BTX642.Lnc10G7117.1	0.938831	NA
chromosome_10	16911561	SbiBTX642.10G136300	(+)	16911731	16911748	Sb.Prom00043168	17	(-)	BTX642.Lnc10G7117.1	0.938831	NA

### Sheet: RTX430-Leaf
Chromosome	TSS	Gene	Strand	Triplex_start	Triplex_end	Triplex_id	Score	Triplex_strand	LncRNA	PCC	TF_annotation
chromosome_4	11829734	SbiRTX430.04G121700	(+)	11828733	11828749	Sb.Prom00019459	16	(-)	RTX430.Lnc02G8996.2	0.997196	C2H2-334
chromosome_4	57124005	SbiRTX430.04G292200	(+)	57124120	57124140	Sb.Prom00020815	19	(-)	RTX430.nov10G5292.4	0.928275	C2H2-370
chromosome_1	18723952	SbiRTX430.01G211700	(-)	18723674	18723690	Sb.Prom0002913	16	(-)	RTX430.Lnc10G6978.1	0.965035	NA
chromosome_1	18724284	SbiRTX430.01G211700	(-)	18723674	18723690	Sb.Prom0002919	16	(-)	RTX430.Lnc10G6978.1	0.965035	NA
chromosome_2	73501258	SbiRTX430.02G386300	(-)	73501188	73501204	Sb.Prom0009548	16	(+)	RTX430.Lnc02G12454.2	0.985318	NA
chromosome_2	73501258	SbiRTX430.02G386300	(-)	73501181	73501201	Sb.Prom0009553	19	(+)	RTX430.Lnc10G6978.1	0.994446	NA
chromosome_3	11127968	SbiRTX430.03G129100	(+)	11127882	11127898	Sb.Prom00013220	16	(-)	RTX430.Lnc02G8996.2	0.975753	NA
chromosome_3	68194739	SbiRTX430.03G395100	(-)	68193827	68193843	Sb.Prom00015551	16	(-)	RTX430.Lnc02G8996.2	0.924706	NA
chromosome_3	68194739	SbiRTX430.03G395100	(-)	68193821	68193838	Sb.Prom00015564	17	(-)	RTX430.nov01G2625.3	0.939987	NA
chromosome_3	68194740	SbiRTX430.03G395100	(-)	68193827	68193843	Sb.Prom00015566	16	(-)	RTX430.Lnc02G8996.2	0.924706	NA
chromosome_3	68194740	SbiRTX430.03G395100	(-)	68193821	68193838	Sb.Prom00015579	17	(-)	RTX430.nov01G2625.3	0.939987	NA
chromosome_3	68194742	SbiRTX430.03G395100	(-)	68193827	68193843	Sb.Prom00015581	16	(-)	RTX430.Lnc02G8996.2	0.924706	NA
chromosome_3	68194742	SbiRTX430.03G395100	(-)	68193821	68193838	Sb.Prom00015594	17	(-)	RTX430.nov01G2625.3	0.939987	NA
chromosome_6	45299514	SbiRTX430.06G098500	(+)	45298966	45298982	Sb.Prom00025537	16	(-)	RTX430.Lnc02G8996.2	0.971558	NA
chromosome_6	48058518	SbiRTX430.06G130800	(+)	48058595	48058611	Sb.Prom00025796	16	(-)	RTX430.Lnc10G6978.1	0.990871	NA
chromosome_7	91754	SbiRTX430.07G000800	(-)	91042	91058	Sb.Prom00027486	16	(+)	RTX430.Lnc04G18860.2	0.924593	NA
chromosome_7	91754	SbiRTX430.07G000800	(-)	91037	91055	Sb.Prom00027487	18	(+)	RTX430.Lnc04G18860.2	0.924593	NA
chromosome_7	91754	SbiRTX430.07G000800	(-)	91038	91058	Sb.Prom00027488	20	(+)	RTX430.Lnc04G18860.2	0.924593	NA
chromosome_7	91754	SbiRTX430.07G000800	(-)	91037	91055	Sb.Prom00027489	18	(+)	RTX430.Lnc04G18860.2	0.924593	NA
chromosome_7	91754	SbiRTX430.07G000800	(-)	91038	91058	Sb.Prom00027490	19	(+)	RTX430.Lnc04G18860.2	0.924593	NA
chromosome_7	1349253	SbiRTX430.07G016200	(-)	1349389	1349410	Sb.Prom00027983	20	(+)	RTX430.Lnc02G12454.2	0.961627	NA
chromosome_9	41161107	SbiRTX430.09G113400	(-)	41160243	41160259	Sb.Prom00035522	16	(-)	RTX430.Lnc02G8996.2	0.99365	NA
chromosome_9	52427686	SbiRTX430.09G216900	(+)	52426953	52426973	Sb.Prom00036772	19	(-)	RTX430.Lnc02G8996.2	0.954831	NA

### Sheet: RTX430-Roots
Chromosome	TSS	Gene	Strand	Triplex_start	Triplex_end	Triplex_id	Score	Triplex_strand	LncRNA	PCC	TF_annotation
chromosome_1	59453401	SbiRTX430.01G349800	(+)	59453462	59453481	Sb.Prom0003932	19	(+)	RTX430.Lnc08G29986.2	0.955446	PAZ-Argonaute-7
chromosome_1	24466770	SbiRTX430.01G244800	(+)	24465799	24465815	Sb.Prom0003238	16	(+)	RTX430.Lnc02G8996.2	0.987607	NA
chromosome_2	4086671	SbiRTX430.02G041500	(+)	4086714	4086730	Sb.Prom0006691	16	(-)	RTX430.Lnc04G21773.3	0.905685	NA
chromosome_2	4086671	SbiRTX430.02G041500	(+)	4086711	4086731	Sb.Prom0006705	19	(-)	RTX430.nov09G22381.1	0.94947	NA
chromosome_2	4143538	SbiRTX430.02G042400	(-)	4143434	4143450	Sb.Prom0006707	16	(-)	RTX430.Lnc02G8996.2	0.987564	NA
chromosome_2	7928442	SbiRTX430.02G074300	(-)	7927712	7927728	Sb.Prom0007073	16	(-)	RTX430.Lnc02G8996.2	0.992138	NA
chromosome_3	6316617	SbiRTX430.03G077600	(+)	6316761	6316781	Sb.Prom00012422	19	(-)	RTX430.Lnc04G21773.3	0.937801	NA
chromosome_3	6316617	SbiRTX430.03G077600	(+)	6316767	6316787	Sb.Prom00012423	19	(-)	RTX430.Lnc04G21773.3	0.937801	NA
chromosome_3	6316617	SbiRTX430.03G077600	(+)	6316773	6316789	Sb.Prom00012424	16	(-)	RTX430.Lnc04G21773.3	0.937801	NA
chromosome_3	6316617	SbiRTX430.03G077600	(+)	6316764	6316784	Sb.Prom00012461	19	(-)	RTX430.nov09G22381.1	0.955348	NA
chromosome_3	6316617	SbiRTX430.03G077600	(+)	6316770	6316792	Sb.Prom00012462	21	(-)	RTX430.nov09G22381.1	0.955348	NA
chromosome_3	6316809	SbiRTX430.03G077600	(+)	6316761	6316781	Sb.Prom00012518	19	(-)	RTX430.Lnc04G21773.3	0.937801	NA
chromosome_3	6316809	SbiRTX430.03G077600	(+)	6316767	6316787	Sb.Prom00012519	19	(-)	RTX430.Lnc04G21773.3	0.937801	NA
chromosome_3	6316809	SbiRTX430.03G077600	(+)	6316773	6316789	Sb.Prom00012520	16	(-)	RTX430.Lnc04G21773.3	0.937801	NA
chromosome_3	6316809	SbiRTX430.03G077600	(+)	6316764	6316784	Sb.Prom00012557	19	(-)	RTX430.nov09G22381.1	0.955348	NA
chromosome_3	6316809	SbiRTX430.03G077600	(+)	6316770	6316792	Sb.Prom00012558	21	(-)	RTX430.nov09G22381.1	0.955348	NA
chromosome_3	6445182	SbiRTX430.03G079000	(-)	6444543	6444559	Sb.Prom00012617	16	(-)	RTX430.Lnc02G8996.2	0.98986	NA
chromosome_3	55338482	SbiRTX430.03G238400	(+)	55338634	55338650	Sb.Prom00014003	16	(-)	RTX430.nov01G4172.1	0.906849	NA
chromosome_3	73628009	SbiRTX430.03G468800	(+)	73627865	73627885	Sb.Prom00016726	19	(-)	RTX430.Lnc04G21724.5	0.901079	NA
chromosome_3	73628009	SbiRTX430.03G468800	(+)	73627869	73627890	Sb.Prom00016727	20	(-)	RTX430.Lnc04G21724.5	0.901079	NA
chromosome_3	73628009	SbiRTX430.03G468800	(+)	73627874	73627895	Sb.Prom00016728	20	(-)	RTX430.Lnc04G21724.5	0.901079	NA
chromosome_3	73628009	SbiRTX430.03G468800	(+)	73627879	73627896	Sb.Prom00016729	17	(-)	RTX430.Lnc04G21724.5	0.901079	NA
chromosome_3	73628009	SbiRTX430.03G468800	(+)	73627935	73627955	Sb.Prom00016764	19	(-)	RTX430.Lnc04G21773.3	0.92212	NA
chromosome_3	73628009	SbiRTX430.03G468800	(+)	73627941	73627961	Sb.Prom00016765	19	(-)	RTX430.Lnc04G21773.3	0.92212	NA
chromosome_3	73628009	SbiRTX430.03G468800	(+)	73627938	73627958	Sb.Prom00016855	19	(-)	RTX430.nov09G22381.1	0.923971	NA
chromosome_6	42636533	SbiRTX430.06G076600	(-)	42636263	42636281	Sb.Prom00025370	18	(+)	RTX430.Lnc02G8996.2	0.995503	NA
chromosome_6	45299514	SbiRTX430.06G098500	(+)	45298966	45298982	Sb.Prom00025537	16	(-)	RTX430.Lnc02G8996.2	0.987904	NA
chromosome_8	2744595	SbiRTX430.08G031800	(+)	2743648	2743664	Sb.Prom00031352	16	(+)	RTX430.Lnc08G29986.2	0.936836	NA
chromosome_9	52250028	SbiRTX430.09G214200	(+)	52250010	52250026	Sb.Prom00036756	16	(-)	RTX430.nov01G4172.1	0.98973	NA
chromosome_9	52427686	SbiRTX430.09G216900	(+)	52426953	52426973	Sb.Prom00036772	19	(-)	RTX430.Lnc02G8996.2	0.97679	NA
chromosome_9	55934078	SbiRTX430.09G269900	(-)	55933998	55934018	Sb.Prom00037433	19	(+)	RTX430.Lnc02G8996.2	0.975034	NA
chromosome_10	47155996	SbiRTX430.10G183400	(-)	47155352	47155369	Sb.Prom00039517	17	(+)	RTX430.Lnc09G34462.1	0.962486	NA
chromosome_10	53098691	SbiRTX430.10G238800	(-)	53097834	53097855	Sb.Prom00040044	20	(-)	RTX430.Lnc08G29986.2	0.940944	NA
