## Supplemental Data S12 for "Uncovering Long Non-Coding RNAs and Exploring Gene Coexpression Patterns in Sorghum Genomics"

### Sheet: Summary
	Cultivar	Tissue	DEGs	lncRNAs	Upregulated	Downregulated
	BTX642	Leaf	17080	2834	1299	1535
	BTX642	Roots	15754	2884	1341	1543
	RTX430	Leaf	19237	3121	1420	1701
	RTX430	Roots	16309	2792	1374	1418
	Cultivar	Tissue	Condition	DELs	Upregulated	Downregulated
	BTX642	Leaf	Post-flowering drought	499	197	302
	BTX642	Leaf	Pre-flowering drought	177	72	105
	BTX642	Roots	Post-flowering drought	383	130	253
	BTX642	Roots	Pre-flowering drought	359	231	128
	RTX430	Leaf	Pre-flowering drought	50	30	20
	RTX430	Leaf	Post-flowering drought	315	78	237
	RTX430	Roots	Pre-flowering drought	323	212	111
	RTX430	Roots	Post-flowering drought	289	111	178

### Sheet: BTX642_leaf
LncRNA	Regulated gene	PCC	Target type	Target Annotation
BTX642.nov01G2341.1	SbiBTX642.01G311100	-0.725199	Cis	NADH dehydrogenase
BTX642.nov01G2341.1	SbiBTX642.01G311700	1	Cis	Unknown protein
BTX642.nov01G2341.1	SbiBTX642.01G311900	0.683087	Cis	Methyltransferase PMT14
BTX642.nov01G4214.2	SbiBTX642.01G537700	0.726353	Cis	C2H2-110
BTX642.nov01G4214.2	SbiBTX642.01G536300	0.748157	Cis	Domain of unknown function (DUF677)
BTX642.nov01G4214.2	SbiBTX642.01G536700	0.999287	Cis	Unknown protein
BTX642.nov01G4214.2	SbiBTX642.01G537000	0.743361	Cis	Unknown protein
BTX642.nov01G4214.2	SbiBTX642.01G537600	0.766856	Cis	Ras-related protein rab-18 (rab18)
BTX642.nov02G7809.1	SbiBTX642.02G182600	0.803285	Cis	Glucosyl/glucuronosyl transferases
BTX642.nov02G7809.1	SbiBTX642.02G182700	0.703314	Cis	ATP-binding cassette transporter
BTX642.nov05G17628.1	SbiBTX642.05G184100	0.766802	Cis	Unknown protein
BTX642.nov05G17628.1	SbiBTX642.05G184300	0.967686	Cis	Unknown protein
BTX642.nov05G17628.1	SbiBTX642.05G184600	-0.605053	Cis	Unknown protein
BTX642.nov06G18155.1	SbiBTX642.06G003300	0.61511	Cis	Membrane associated ring finger
BTX642.nov06G18155.1	SbiBTX642.06G003900	0.986736	Cis	UNC93-like protein 1
BTX642.nov06G18155.1	SbiBTX642.06G004600	0.845838	Cis	ET translation product-related
BTX642.nov10G5336.2	SbiBTX642.10G094600	-0.621813	Cis	Electron carrier/ protein disulfide oxidoreductase
BTX642.nov10G5336.2	SbiBTX642.10G093900	0.952664	Cis	Zinc-finger of the FCS-type C2-C2 (ZF-FLZ)

### Sheet: BTX642_roots
LncRNA	Regulated gene	PCC	Target type	Target Annotation
BTX642.nov01G2341.1	SbiBTX642.01G311600	0.744876	Cis	Unknown protein
BTX642.nov01G2341.1	SbiBTX642.01G311700	1	Cis	Unknown protein
BTX642.nov01G2341.1	SbiBTX642.01G312100	0.697297	Cis	Unknown protein
BTX642.nov01G2682.2	SbiBTX642.01G352900	0.773043	Cis	C2H2-61
BTX642.nov01G2682.2	SbiBTX642.01G353000	0.853966	Cis	C2H2-62
BTX642.nov01G2682.2	SbiBTX642.01G353200	0.992677	Cis	C2H2-63
BTX642.nov01G2682.2	SbiBTX642.01G352600	0.625952	Cis	Unknown protein
BTX642.nov01G2682.2	SbiBTX642.01G354000	0.610753	Cis	Unknown protein
BTX642.nov01G2682.2	SbiBTX642.01G353700	0.6428	Cis	Unknown protein
BTX642.nov02G6997.1	SbiBTX642.02G023200	0.96791	Cis	Unknown protein
BTX642.nov03G11062.1	SbiBTX642.03G150000	0.677792	Cis	Oxidoreductase, 2OG-FE II oxygenase family protein
BTX642.nov03G11062.1	SbiBTX642.03G150300	0.941529	Cis	Oxidoreductase, 2OG-FE II oxygenase family protein
BTX642.nov05G18025.2	SbiBTX642.05G235000	0.739007	Cis	Unknown protein
BTX642.nov05G18025.2	SbiBTX642.05G235100	0.637306	Cis	Domain of unknown function (DUF594)
BTX642.nov05G18025.2	SbiBTX642.05G235900	0.860861	Cis	Domain of unknown function (DUF1262)
BTX642.nov05G18025.2	SbiBTX642.05G236000	0.709109	Cis	Unknown protein
BTX642.nov05G18025.2	SbiBTX642.05G235200	0.618941	Cis	Protein tyrosine kinase
BTX642.nov06G18155.1	SbiBTX642.06G003900	0.959818	Cis	UNC93-like protein 1-related
BTX642.nov07G21005.1	SbiBTX642.07G101100	0.991385	Cis	Unknown protein
BTX642.nov10G6161.2	SbiBTX642.10G207400	0.720734	Cis	bZIP-107
BTX642.nov10G6161.2	SbiBTX642.10G207900	0.935843	Cis	Unknown protein
BTX642.nov10G6161.2	SbiBTX642.10G208500	0.861778	Cis	Unknown protein
BTX642.nov10G6161.2	SbiBTX642.10G208600	0.706706	Cis	Lipid phosphate phosphatase
BTX642.nov10G6161.2	SbiBTX642.10G208300	0.742168	Cis	Unknown protein
BTX642.nov10G6500.1	SbiBTX642.10G256800	0.980004	Cis	Chitinase-related

### Sheet: RTX430_leaf
LncRNA	Regulated gene	PCC	Target type	Target Annotation
RTX430.nov02G7151.1	SbiRTX430.02G144600	0.749114	Cis	B3-20
RTX430.nov02G7151.1	SbiRTX430.02G145100	0.885096	Cis	Lanosterol synthase
RTX430.nov02G7151.1	SbiRTX430.02G145200	0.829682	Cis	Domain of unknown function (DUF4378)
RTX430.nov03G11961.1	SbiRTX430.03G423900	0.924086	Cis	Unknown protein
RTX430.nov03G12226.1	SbiRTX430.03G454500	0.716698	Cis	Unknown protein
RTX430.nov03G12226.1	SbiRTX430.03G454600	0.688034	Cis	Unknown protein
RTX430.nov03G12226.1	SbiRTX430.03G454800	0.965195	Cis	Unknown protein
RTX430.nov03G12226.1	SbiRTX430.03G455400	0.628288	Cis	Unknown protein
RTX430.nov03G12226.1	SbiRTX430.03G455600	0.605152	Cis	Unknown protein
RTX430.nov06G17432.2	SbiRTX430.06G065900	0.655833	Cis	Unknown protein
RTX430.nov06G17432.2	SbiRTX430.06G066300	0.99457	Cis	Unknown protein
RTX430.nov06G17608.1	SbiRTX430.06G089900	0.975953	Cis	L-Ascorbate Peroxidase S
RTX430.nov08G21907.1	SbiRTX430.08G177700	0.981374	Cis	HMG-11
RTX430.nov08G21907.1	SbiRTX430.08G177200	0.993454	Cis	Unknown protein
RTX430.nov08G21907.1	SbiRTX430.08G177600	0.992397	Cis	Unknown protein
RTX430.nov08G21907.1	SbiRTX430.08G178200	0.834141	Cis	Unknown protein
RTX430.nov08G21907.1	SbiRTX430.08G177400	0.965681	Cis	Unknown protein
RTX430.nov08G21907.1	SbiRTX430.08G178300	0.896918	Cis	Unknown protein
RTX430.nov09G23147.1	SbiRTX430.09G147200	0.986086	Cis	Unknown protein
RTX430.nov09G23210.2	SbiRTX430.09G156100	0.686444	Cis	Oligopeptide transporter-related
RTX430.nov09G23210.2	SbiRTX430.09G157200	0.928684	Cis	Unknown protein
RTX430.nov09G23210.2	SbiRTX430.09G157700	0.690646	Cis	Unknown protein
RTX430.nov09G23210.2	SbiRTX430.09G158100	0.689359	Cis	Proprotein convertase subtilisin/kexin

### Sheet: RTX430_roots
LncRNA	Regulated gene	PCC	Target type	Target Annotation
RTX430.nov01G3069.10	SbiRTX430.01G421000	0.802787	Cis	Pathogenesis-related protein Bet v I family
RTX430.nov01G3069.10	SbiRTX430.01G421100	0.757032	Cis	Pathogenesis-related protein Bet v I family
RTX430.nov01G3069.10	SbiRTX430.01G421200	0.872558	Cis	Pathogenesis-related protein Bet v I family
RTX430.nov01G3069.10	SbiRTX430.01G421300	0.802355	Cis	Pathogenesis-related protein Bet v I family
RTX430.nov01G3069.10	SbiRTX430.01G421400	0.786579	Cis	Pathogenesis-related protein Bet v I family
RTX430.nov01G3069.10	SbiRTX430.01G421500	0.835808	Cis	Pathogenesis-related protein Bet v I family
RTX430.nov01G3069.10	SbiRTX430.01G421600	0.998254	Cis	Pathogenesis-related protein Bet v I family
RTX430.nov03G9946.2	SbiRTX430.03G152500	0.8309	Cis	Unknown protein
RTX430.nov03G9946.2	SbiRTX430.03G152800	0.880743	Cis	Unknown protein
RTX430.nov03G9946.2	SbiRTX430.03G152900	0.990817	Cis	Unknown protein
RTX430.nov06G17100.2	SbiRTX430.06G027000	0.796348	Cis	Unknown protein
RTX430.nov06G17100.2	SbiRTX430.06G027100	0.876761	Cis	Unknown protein
RTX430.nov06G17100.2	SbiRTX430.06G027700	0.985297	Cis	Unknown protein
RTX430.nov06G17100.2	SbiRTX430.06G027800	0.685695	Cis	Unknown protein
RTX430.nov06G17100.2	SbiRTX430.06G028000	0.800479	Cis	Unknown protein
RTX430.nov06G18207.3	SbiRTX430.06G182400	0.96671	Cis	Unknown protein
RTX430.nov06G18207.3	SbiRTX430.06G182600	0.997245	Cis	Unknown protein
RTX430.nov07G19706.1	SbiRTX430.07G099500	0.987199	Cis	Indolin-2-one monooxygenase / CYP71C2
